# How do bacterial extracellular Contractile Injection Systems bind target cells? A remarkable diversity of receptor binding domains

**DOI:** 10.1101/2025.05.13.653841

**Authors:** Nimrod Nachmias, Zhiren Wang, Xiao Feng, Feng Jiang, Asaf Levy

**Author notes:** These authors contributed equally (Nimrod Nachmias, Zhiren Wang).

## Abstract

Extracellular contractile injection systems (eCISs) represent a diverse family of bacteriophage tail-derived toxin delivery complexes in prokaryotes. eCISs are vital for microbial interaction with hosts, and they use tail fiber proteins for target cell binding. However, the identity of the tail fiber proteins and their target cells are unknown. Here, we conducted a comprehensive exploration of eCIS tail fiber genes, providing insights into their remarkable diversity, target cells, functional adaptations, and intriguing evolutionary dynamics. We identified 3,445 eCIS tail fiber proteins found in 2,585 eCIS loci from 1,069 microbes. These fibers can be categorized by five new N-terminal domains responsible for tail fiber attachment to eCIS baseplates. Importantly, we leveraged structure prediction to divide the fibers into 276 structural clusters and dissected 1,177 domain fold families which likely mediate glycan and protein binding on the cell surface of eukaryotes or bacterial targets. These rapidly evolving domains are likely acquired from diverse genomes of eukaryotes, bacteria, and viruses. Finally, we experimentally showed that a candidate tail fiber from *Paenibacillus* eCIS can bind and direct effector injection into THP-1 human monocyte-like cells, and may bind D-mannose on the cell surface. This study reveals the exceptional diversity of eCIS target specificity determinants, suggests new eCIS target cells in Nature, and provides thousands of proteins that adhere to different cell types.
