## Supplementary Tables for "How do bacterial extracellular Contractile Injection Systems bind target cells? A remarkable diversity of receptor binding domains": Supplementary table 1_ eCIS, T6SS related Pfams.xlsx

### Sheet: Sheet1
eCIS related pfams
PF00004	AAA atpase
PF13699	DUF4157
PF17482	Phage tail sheath C-terminal domain
PF04984	Phage tail sheath protein subtilisin-like domain
PF06841	T4-like virus tail tube protein gp19
PF19266	Contractile injection system tube protein
PF01476	LysM domain
PF05954	Phag GPD
PF04717	baseplate injector OB domain Vgrg
PF05488	PAAR motif
PF04965	Baseplate wedge protein gp25
PF04865	Baseplate J-like protein
PF09684	Phage tail protein (Tail_P2_I)
PF14065	Pvc16 N-terminal domain
PF20129	DUF6519 fiber domain
PF19268	CIS_TMP
T6SS distinctive pfams
PF06812	ImpA, N-terminal, type VI secretion system
PF05591	Type VI secretion system, VipA, VC_A0107 or Hcp2
PF18945	EvpB/VC_A0108, tail sheath gpW/gp25-like domain
PF05947	Type VI secretion system, TssF
PF06996	Type VI secretion, TssG
PF12790	Type VI secretion lipoprotein, VasD, EvfM, TssJ, VC_A0113
PF11319	Type VI secretion system VasI, EvfG, VC_A0118
PF16989	Type VI secretion, EvfE, EvfF, ImpA, BimE, VC_A0119, VasJ
PF12486	Type VI secretion system, EvfB, or VasL
