## Supplementary Tables for "How do bacterial extracellular Contractile Injection Systems bind target cells? A remarkable diversity of receptor binding domains": Supplementary table 3_ eBAP1_clust_genome_gene.xlsx

### Sheet: eBAP1_clust_genome_gene
48	1.22518e+06	ALXE01000066_36
143	1.42988e+06	AZAB01000005_16
144	1.42988e+06	AZAB01000014_14
144	1.42988e+06	AZAB01000014_37
144	1.42988e+06	AZAB01000014_42
152	2506520046	2506739645
168	2551306469	2553191155
169	2556921052	2557153780
170	2556921052	2557154377
187	2565956522	2566038817
189	2565956522	2566039182
190	2565956522	2566039612
191	2565956522	2566041438
218	1.39785e+06	CBST010000189_72
219	1.3982e+06	CBSV010000249_50
220	1.3982e+06	CBSW010000302_76
221	1.37968e+06	CBTB010000098_75
226	367191	CGBP01000029_14
281	29486.1	CP009539_1568
295	29486.5	CP011078_1700
296	230090	CP011104_3212
296	230090	CP011104_3231
297	230090	CP011104_3810
298	230090	CP011104_3883
342	GCA_001620335.2	CP015281.1_1636
342	GCA_001620335.2	CP015281.1_1643
342	GCA_001620335.2	CP015281.1_1663
342	GCA_001620335.2	CP015281.1_1683
342	GCA_001620335.2	CP015281.1_1705
344	GCA_001620335.2	CP015281.1_2506
381	1.81294e+06	CP017185_127
381	1.81294e+06	CP017185_128
381	1.81294e+06	CP017185_129
381	1.81294e+06	CP017185_137
382	GCA_002192595.1	CP017236.1_287
397	1.92649e+06	CP018812_401
464	29486.1	CP023184_3137
503	GCA_002872515.1	CP025698.1_1583
671	633.49	CPWG01000045_5
672	633.53	CPYL01000034_28
673	633.54	CPZI01000008_32
816	2597490348	2599069281
816	2597490348	2599069323
817	2597490348	2599072171
831	2603880219	2606207033
831	2603880219	2606207034
832	2599185245	2599763718
832	2599185245	2599763719
835	2600254931	2600362838
839	2609460118	2611551848
844	2597490185	2598654593
926	2645727765	2646872186
928	2639762814	2640816166
928	2639762814	2640816185
929	2639762814	2640816781
930	2639762814	2640816855
935	2636415691	2637594452
936	2654587561	2654866694
937	2636415445	2636611529
943	2648501375	2649663430
945	2648501375	2649667499
945	2648501375	2649667517
945	2648501375	2649667541
1076	2684622849	2685871261
1077	2684622849	2685871293
1078	2684622845	2685857790
1105	2706794595	2707579167
1140	2724679354	2726507193
1234	2708743152	2710208367
1235	2708743152	2710209887
1235	2708743152	2710209888
1372	2765235968	2766126896
1372	2765235968	2766126897
1414	2728369402	2730313248
1414	2728369402	2730313249
1414	2728369402	2730313250
1485	2784132062	2784255390
1486	2784132062	2784257453
1486	2784132062	2784257460
1487	2754412491	2755238378
1538	2784746756	2785318649
1540	2784746756	2785318878
1541	2784746756	2785319958
1542	2784746756	2785321959
1543	2778260932	2778333517
1544	2778260932	2778336263
1596	2788499884	2788884459
1596	2788499884	2788884460
1597	2788500620	2791343034
1597	2788500620	2791343035
1714	2927986592	2927986638
1908	1.44193e+06	JAJC01000027_83
1915	1.39374e+06	JFGV01000047_16
1916	GCA_000612035.1	JFGV01000047.1_16
1917	1.39374e+06	JFGV01000066_19
1918	GCA_000612035.1	JFGV01000066.1_19
1925	2585428140	2588049052
1926	2585428140	2588049139
1927	2585428140	2588052058
2050	171439	JXSK01000001_300
2052	171439	JXSK01000011_81
2052	171439	JXSK01000011_99
2052	171439	JXSK01000011_123
2103	536.1	LDUT01000035_6
2104	536.9	LDUU01000004_15
2105	536.11	LDUX01000022_31
2108	1.65971e+06	LEED01000012_80
2145	880156	LJCS01000037_38
2146	880156	LJCS01000044_18
2222	1.63642e+06	LNJS01000004_59
2222	1.63642e+06	LNJS01000004_60
2227	GCA_001684335.1	LOIC01000042.1_65
2228	GCA_001684335.1	LOIC01000072.1_224
2228	GCA_001684335.1	LOIC01000072.1_264
2228	GCA_001684335.1	LOIC01000072.1_285
2231	GCA_001696805.1	LOMY01000065.1_22
2232	GCA_001696805.1	LOMY01000069.1_84
2233	GCA_001696805.1	LOMY01000085.1_14
2244	1.63642e+06	LOZR01000006_19
2244	1.63642e+06	LOZR01000006_20
2257	101572	LPBB01000045_12
2258	GCA_001527105.1	LPBB01000045.1_12
2301	1.50305e+06	LPKY01000097_16
2301	1.50305e+06	LPKY01000097_17
2302	1.50305e+06	LPLD01000069_16
2319	82996.2	LRQU01000001_25
2319	82996.2	LRQU01000001_31
2382	GCA_001854735.1	MBJU01000073.1_37
2382	GCA_001854735.1	MBJU01000073.1_56
2396	GCA_001880365.1	MDZK01000015.1_22
2397	29486.5	MDZL01000016_22
2398	29486.5	MDZM01000016_22
2399	GCA_001880475.1	MDZN01000054.1_22
2400	GCA_001880435.1	MDZO01000017.1_22
2401	GCA_001883765.1	MDZP01000017.1_22
2402	29486.1	MDZR01000021_22
2403	GCA_001883755.1	MDZR01000021.1_22
2404	GCA_001882675.1	MDZS01000056.1_22
2405	GCA_001882625.1	MDZT01000031.1_22
2406	GCA_001882715.1	MDZU01000032.1_22
2407	GCA_001882465.1	MDZV01000018.1_22
2408	GCA_001883335.1	MDZW01000018.1_22
2409	GCA_001883255.1	MDZY01000023.1_22
2410	GCA_001883265.1	MDZZ01000065.1_22
2411	GCA_001883345.1	MEAA01000071.1_22
2412	GCA_001883275.1	MEAB01000021.1_22
2413	29486.8	MEAC01000071_22
2414	GCA_001883325.1	MEAC01000071.1_22
2415	29486.9	MEAE01000092_22
2416	GCA_001883435.1	MEAH01000077.1_22
2417	GCA_001883485.1	MEAI01000021.1_22
2418	GCA_001883535.1	MEAK01000073.1_22
2419	GCA_001883525.1	MEAL01000087.1_22
2420	GCA_001883575.1	MEAN01000076.1_22
2421	GCA_001883605.1	MEAO01000075.1_22
2422	GCA_001883035.1	MEBS01000055.1_22
2423	GCA_001883025.1	MEBT01000055.1_22
2424	GCA_001882995.1	MEBU01000044.1_22
2425	GCA_001883225.1	MEBV01000008.1_23
2426	GCA_001882975.1	MEBW01000063.1_22
2427	GCA_001883195.1	MEBX01000015.1_22
2428	GCA_001883185.1	MEBY01000055.1_22
2429	GCA_001883145.1	MECA01000014.1_22
2430	29486.7	MECB01000013_22
2431	GCA_001883115.1	MECB01000013.1_22
2432	29486.7	MECC01000009_22
2433	GCA_001882955.1	MECC01000009.1_22
2434	GCA_001882945.1	MECD01000028.1_22
2435	29486.6	MECE01000020_22
2436	GCA_001882895.1	MECH01000079.1_22
2444	615.433	MJAO01000010_159
2492	GCA_002127535.1	MUBJ01000001.1_326
2500	394936	MUKU01000020_18
2501	GCA_002081825.1	MUKU01000020.1_18
2552	637000207	637463457
2552	637000207	637463464
2552	637000207	637463483
2552	637000207	637463502
2552	637000207	637463523
2554	637000207	637464290
2585	644736399	644888390
2587	644736399	644888623
2588	644736399	644889193
2589	644736399	644889763
2608	650716014	650722985
2609	650716014	650723730
2609	650716014	650723731
2663	GCA_002632465.1	NIBS01000001.1_203
2670	290112	NIUA01000001_3934
2675	GCA_002632825.1	NJAJ01000007.1_91
2676	1.03447e+06	NJAK01000002_350
2677	GCA_002632755.1	NJAK01000002.1_350
2692	GCA_003287645.1	NSCD01000005.1_36
2692	GCA_003287645.1	NSCD01000005.1_43
2692	GCA_003287645.1	NSCD01000005.1_63
2692	GCA_003287645.1	NSCD01000005.1_82
2694	GCA_003287645.1	NSCD01000043.1_21
2695	GCA_003287645.1	NSCD01000045.1_7
2696	GCA_003287655.1	NSCE01000004.1_36
2696	GCA_003287655.1	NSCE01000004.1_43
2696	GCA_003287655.1	NSCE01000004.1_63
2696	GCA_003287655.1	NSCE01000004.1_82
2696	GCA_003287655.1	NSCE01000004.1_112
2698	GCA_003287655.1	NSCE01000046.1_13
2699	GCA_003287665.1	NSCF01000009.1_37
2699	GCA_003287665.1	NSCF01000009.1_44
2699	GCA_003287665.1	NSCF01000009.1_64
2699	GCA_003287665.1	NSCF01000009.1_83
2701	GCA_003287665.1	NSCF01000044.1_21
2702	GCA_003287665.1	NSCF01000047.1_7
2704	GCA_003287555.1	NSCG01000004.1_145
2704	GCA_003287555.1	NSCG01000004.1_152
2704	GCA_003287555.1	NSCG01000004.1_172
2704	GCA_003287555.1	NSCG01000004.1_191
2704	GCA_003287555.1	NSCG01000004.1_212
2705	GCA_003287555.1	NSCG01000014.1_21
2707	GCA_003287565.1	NSCH01000016.1_21
2708	GCA_003287565.1	NSCH01000035.1_11
2708	GCA_003287565.1	NSCH01000035.1_30
2709	GCA_003287565.1	NSCH01000057.1_12
2710	GCA_003287575.1	NSCI01000004.1_169
2710	GCA_003287575.1	NSCI01000004.1_174
2710	GCA_003287575.1	NSCI01000004.1_196
2712	GCA_003287585.1	NSCJ01000001.1_178
2713	GCA_003287585.1	NSCJ01000005.1_77
2713	GCA_003287585.1	NSCJ01000005.1_97
2713	GCA_003287585.1	NSCJ01000005.1_117
2714	GCA_003287715.1	NSCK01000001.1_179
2715	GCA_003287715.1	NSCK01000006.1_50
2715	GCA_003287715.1	NSCK01000006.1_70
2715	GCA_003287715.1	NSCK01000006.1_90
2716	GCA_003287725.1	NSCL01000001.1_179
2717	GCA_003287725.1	NSCL01000005.1_77
2717	GCA_003287725.1	NSCL01000005.1_97
2717	GCA_003287725.1	NSCL01000005.1_117
2719	GCA_003287735.1	NSCM01000007.1_21
2719	GCA_003287735.1	NSCM01000007.1_26
2720	GCA_003287635.1	NSCN01000005.1_48
2721	GCA_003287635.1	NSCN01000023.1_14
2721	GCA_003287635.1	NSCN01000023.1_33
2721	GCA_003287635.1	NSCN01000023.1_38
2740	645058791	645339161
2744	647000312	647266761
2842	2.07063e+06	POGH01000016_31
2843	GCA_002884075.1	POGH01000016.1_31
2844	2.07064e+06	POGI01000018_78
2845	GCA_002883425.1	POGI01000018.1_78
2846	GCA_002883455.1	POGJ01000019.1_32
2860	2518285522	2518345422
2860	2518285522	2518345441
2860	2518285522	2518345489
2867	GCA_011174915.1	PUJT01000004.1_56
2868	GCA_011174915.1	PUJT01000006.1_94
2868	GCA_011174915.1	PUJT01000006.1_114
2868	GCA_011174915.1	PUJT01000006.1_134
2870	GCA_011189505.1	PUJU01000016.1_70
2870	GCA_011189505.1	PUJU01000016.1_77
2871	GCA_011189505.1	PUJU01000022.1_32
2872	GCA_011189575.1	PUJW01000004.1_145
2872	GCA_011189575.1	PUJW01000004.1_164
2873	GCA_011189575.1	PUJW01000005.1_87
2876	GCA_004348775.1	PUJX01000004.1_151
2877	GCA_004348775.1	PUJX01000006.1_149
2877	GCA_004348775.1	PUJX01000006.1_168
2877	GCA_004348775.1	PUJX01000006.1_186
2877	GCA_004348775.1	PUJX01000006.1_201
2878	GCA_004348755.1	PUJY01000001.1_58
2879	GCA_004348755.1	PUJY01000002.1_45
2879	GCA_004348755.1	PUJY01000002.1_64
2880	GCA_004348755.1	PUJY01000016.1_73
2881	29488.3	PUWT01000050_1
2881	29488.3	PUWT01000050_7
2881	29488.3	PUWT01000050_30
2882	GCA_002968995.1	PUWT01000050.1_1
2882	GCA_002968995.1	PUWT01000050.1_7
2882	GCA_002968995.1	PUWT01000050.1_30
2883	29488.3	PUWT01000064_16
2884	GCA_002968995.1	PUWT01000064.1_16
2887	29488.3	PUWU01000001_159
2887	29488.3	PUWU01000001_182
2887	29488.3	PUWU01000001_187
2888	GCA_002968975.1	PUWU01000001.1_159
2888	GCA_002968975.1	PUWU01000001.1_182
2888	GCA_002968975.1	PUWU01000001.1_187
2891	29488.3	PUWU01000009_20
2892	GCA_002968975.1	PUWU01000009.1_20
2893	29488.3	PUWV01000002_44
2893	29488.3	PUWV01000002_49
2893	29488.3	PUWV01000002_73
2894	GCA_002969005.1	PUWV01000002.1_44
2894	GCA_002969005.1	PUWV01000002.1_49
2894	GCA_002969005.1	PUWV01000002.1_73
2896	29488.3	PUWV01000003_159
2898	GCA_002969005.1	PUWV01000003.1_159
2899	29488.3	PUWX01000011_21
2899	29488.3	PUWX01000011_48
2899	29488.3	PUWX01000011_56
2900	GCA_002969085.1	PUWX01000011.1_21
2900	GCA_002969085.1	PUWX01000011.1_48
2900	GCA_002969085.1	PUWX01000011.1_56
2901	29488.3	PUWX01000015_58
2901	29488.3	PUWX01000015_59
2903	GCA_002969085.1	PUWX01000015.1_58
2903	GCA_002969085.1	PUWX01000015.1_59
3050	GCA_003591175.1	QYYG01000001.1_1432
3060	GCA_003628125.1	RBZU01000004.1_373
3081	GCA_003977665.1	RYYV01000002.1_57
3120	SAMEA104379154	SAMEA104379154.contig00028_39
3126	SAMEA1486427	SAMEA1486427.contig00016_39
3212	SAMEA4011256	SAMEA4011256.contig00012_28
3214	SAMEA859856	SAMEA859856.contig00031_5
3215	SAMEA859914	SAMEA859914.contig00034_28
3216	SAMEA859915	SAMEA859915.contig00029_29
3217	SAMEA859916	SAMEA859916.contig00036_28
3218	SAMEA859929	SAMEA859929.contig00003_153
3219	SAMEA859941	SAMEA859941.contig00032_14
3235	SAMN02261407	SAMN02261407.contig00042_13
3237	SAMN02338763	SAMN02338763.contig00050_23
3238	SAMN02338763	SAMN02338763.contig00065_7
3239	SAMN02338775	SAMN02338775.contig00001_16
3240	SAMN02338775	SAMN02338775.contig00001_103
3241	SAMN02338775	SAMN02338775.contig00047_20
3254	SAMN02597464	SAMN02597464.contig00019_14
3254	SAMN02597464	SAMN02597464.contig00019_33
3261	SAMN03010447	SAMN03010447.contig00007_117
3275	SAMN03449293	SAMN03449293.contig00019_19
3275	SAMN03449293	SAMN03449293.contig00019_20
3280	SAMN03449327	SAMN03449327.contig00020_96
3280	SAMN03449327	SAMN03449327.contig00020_97
3291	SAMN03449364	SAMN03449364.contig00063_10
3315	SAMN03449631	SAMN03449631.contig00045_16
3316	SAMN03449636	SAMN03449636.contig00046_16
3320	SAMN03475966	SAMN03475966.contig00028_29
3327	SAMN03579668	SAMN03579668.contig00017_37
3327	SAMN03579668	SAMN03579668.contig00017_56
3329	SAMN03732699	SAMN03732699.contig00021_80
3345	SAMN04320409	SAMN04320409.contig00025_7
3346	SAMN04320424	SAMN04320424.contig00025_7
3361	SAMN05200557	SAMN05200557.contig00005_154
3362	SAMN05200558	SAMN05200558.contig00024_7
3363	SAMN05200559	SAMN05200559.contig00005_22
3364	SAMN05200560	SAMN05200560.contig00015_38
3365	SAMN05200561	SAMN05200561.contig00005_153
3378	SAMN06173366	SAMN06173366.contig00031_5
3379	SAMN06294330	SAMN06294330.contig00020_19
3401	SAMN06841128	SAMN06841128.contig00013_95
3412	SAMN07774654	SAMN07774654.contig00021_40
3450	SAMN08323852	SAMN08323852.contig00021_78
3451	SAMN08323853	SAMN08323853.contig00018_32
3452	SAMN08323854	SAMN08323854.contig00017_78
3459	SAMN08720246	SAMN08720246.contig00018_21
3459	SAMN08720246	SAMN08720246.contig00018_22
3479	SAMN09671522	SAMN09671522.contig00024_7
3483	SAMN10068376	SAMN10068376.contig00001_1363
3548	2508501107	2509048275
3631	GCA_011752615.1	VWXF01000001.1_566
3641	GCA_009428945.1	WHZZ01000001.1_640
3642	GCA_009428945.1	WHZZ01000001.1_728
3642	GCA_009428945.1	WHZZ01000001.1_729
3643	GCA_009428945.1	WHZZ01000003.1_216
3643	GCA_009428945.1	WHZZ01000003.1_236
3711	2576861238	2577719001
