## Supplementary Tables for "How do bacterial extracellular Contractile Injection Systems bind target cells? A remarkable diversity of receptor binding domains": Supplementary table 4_ eBAP2_clust_genome_gene.xlsx

### Sheet: eBAP2_clust_genome_gene
9	2513237135	2513845536
15	2534681837	2535647662
23	2531839301	2532993762
24	2537561570	2537826075
25	2534682209	2536972282
26	2534682208	2536966736
27	2534682203	2536941974
28	2534682202	2536937024
32	1.1753e+06	AJVN01000001_168
38	1.14432e+06	AKJW01000047_24
46	1.20907e+06	ALBT01000069_3
52	1.23173e+06	AMWE01000004_1125
56	2531839228	2532712855
66	1.24547e+06	AP012603_4221
71	1.30695e+06	APMV01000024_184
72	1.30896e+06	APWM01000001_232
74	2563367164	2565678628
77	1.31712e+06	AQRA01000011_55
88	1.12186e+06	AREW01000004_102
89	1.1214e+06	AREY01000007_47
91	1.1211e+06	ARFR01000095_108
95	1.12096e+06	ARFX01000035_240
103	1.23579e+06	ASSQ01000002_5
107	1.26824e+06	ATFI01000004_211
108	GCA_000463315.1	ATFI01000004.1_211
109	2582580865	2583688880
112	1.05682e+06	ATYI01000024_17
115	1.12097e+06	AUBU01000020_9
117	1.12097e+06	AUBW01000003_135
125	1.12101e+06	AUMK01000002_892
125	1.12101e+06	AUMK01000002_893
133	1.12306e+06	AWXR01000058_6
137	1.12139e+06	AXWS01000008_628
146	1.39558e+06	AZUB01000001_532
148	1.39558e+06	AZXZ01000021_19
152	2506520046	2506739649
153	2519899663	2520547817
164	2515154160	2515870402
166	2515154174	2515941023
172	2531839457	2533595937
176	153721	BBLT01000007_170
199	2519899680	2520591938
203	2519899678	2520584005
205	GCA_902459735.1	CABPRV010000002.1_236
206	GCA_902459615.1	CABPSA010000001.1_315
207	GCA_902459655.1	CABPSB010000001.1_73
208	GCA_902459685.1	CABPSF010000003.1_268
209	GCA_902459635.1	CABPSI010000004.1_292
210	GCA_902459645.1	CABPSK010000001.1_650
211	GCA_902459565.1	CABPSN010000001.1_302
222	1.20347e+06	CBVI010000110_21
223	1.20347e+06	CBVI010000133_13
280	158823	CP009460_3169
284	1.21907e+06	CP009977_1228
285	GCA_001456255.1	CP009977.1_1228
286	93221.4	CP010310_2743
288	93222.6	CP010431_3172
302	262324	CP011131_4342
304	573738	CP011253_4134
307	656179	CP011807_4553
312	1.72034e+06	CP012737_408
312	1.72034e+06	CP012737_410
312	1.72034e+06	CP012737_428
314	246787	CP012801_3924
318	964.13	CP013136_2345
328	93219.4	CP013480_3953
334	225849	CP014782_4415
340	GCA_001644705.1	CP015137.1_1015
357	1.21907e+06	CP016345_1353
358	GCA_001680025.1	CP016345.1_1353
359	691.32	CP016347_1738
360	GCA_001680045.1	CP016347.1_1738
361	691.27	CP016349_1468
362	691.33	CP016351_1416
384	1.23173e+06	CP017453_3127
385	GCA_002307355.1	CP017481.1_3193
409	1.9386e+06	CP019509_103
413	1.94551e+06	CP019799_2801
417	1.73749e+06	CP020038_2722
417	1.73749e+06	CP020038_2729
429	GCA_003628775.1	CP020872.1_3455
432	1.87894e+06	CP021659_2657
455	2.02588e+06	CP022754_3624
476	GCA_003049785.1	CP023467.1_3515
480	158822	CP023525_1851
481	GCA_002393445.1	CP023525.1_1851
492	2.04521e+06	CP024608_4341
493	GCA_002752675.1	CP024608.1_4341
494	GCA_003718335.1	CP024710.1_3408
504	204042	CP025799_3420
505	GCA_002887555.1	CP025799.1_3420
513	2.09403e+06	CP027062_871
517	2434.3	CP027407_1965
518	GCA_002983865.1	CP027407.1_1965
521	2.07259e+06	CP028324_3392
522	GCA_003028855.1	CP028324.1_3392
524	GCA_003443775.1	CP028943.1_1301
549	GCA_003403135.1	CP031560.1_3592
614	GCA_007197555.1	CP041614.1_4667
620	GCA_008120855.1	CP043304.1_3550
622	GCA_008120895.1	CP043305.1_3553
624	GCA_008120875.1	CP043306.1_3550
640	GCA_010119975.1	CP048222.1_985
642	GCA_011009015.1	CP048878.1_3087
676	1.70623e+06	CYSS01000001_624
678	GCA_001405935.1	CYXP01000003.1_11
679	GCA_001404395.1	CZAR01000002.1_12
681	GCA_001406015.1	CZBM01000003.1_266
687	2558860219	2559196568
688	2558860220	2559200875
689	2558860212	2559169426
690	2558860214	2559178104
692	2551306380	2552862218
694	2551306377	2552849101
696	2551306379	2552857700
700	2551306374	2552836133
701	2551306378	2552853470
702	2551306375	2552840425
703	2558860224	2559219158
704	2558860223	2559214717
705	2558860215	2559182353
706	2558860216	2559186544
707	2558860218	2559195074
709	2558860217	2559190833
713	2501004205	2501024341
733	2585428058	2587734249
735	2588253510	2588293644
737	2585428057	2587729558
744	2524614557	2524921508
747	2519899653	2520529483
748	1.70623e+06	FAOS01000001_624
774	475083	FWXB01000001_479
786	2523533625	2523995632
788	2523231064	2523454213
799	2599185263	2599824726
802	2599185103	2599200125
803	2600255085	2600893143
804	2600255085	2600893753
808	2597489926	2598005697
825	2599185268	2599844965
831	2603880219	2606207033
852	2606217184	2606526758
853	2606217184	2606531960
858	2622736580	2623396924
858	2622736580	2623396925
859	2616644807	2616666197
868	2619619642	2622721183
894	2619619295	2621280128
895	2619619297	2621292402
896	2651869765	2652756971
911	2634166319	2635178108
921	2623620403	2624311300
925	2636415682	2637560346
935	2636415691	2637594452
936	2654587561	2654866694
937	2636415445	2636611529
941	2636415718	2637715759
942	2645727674	2646474678
950	2636416090	2639240251
950	2636416090	2639240252
950	2636416090	2639240253
951	2636416090	2639246776
954	2645727693	2646565876
955	2654587705	2655480111
956	2654587789	2655776936
962	2643221625	2644141239
966	2643221644	2644248084
969	2643221648	2644274148
994	2643221592	2643970094
1031	2667527504	2668405653
1031	2667527504	2668405668
1034	2654587882	2656131002
1068	2654588016	2656625573
1086	2667528136	2670947443
1088	2667528136	2670950362
1088	2667528136	2670950364
1088	2667528136	2670950366
1093	2671181191	2675890563
1094	2706794495	2707098238
1109	2711768198	2712663493
1113	2684623130	2686910951
1117	2684623163	2687034793
1118	2684623126	2686891416
1134	2724679197	2725830223
1151	2728368985	2728692195
1161	2690315857	2691329832
1163	2728369144	2729369980
1169	2731957620	2732446527
1170	2731957623	2732458566
1172	2731957636	2732520382
1176	2731957693	2732749901
1181	2698536714	2700209176
1187	2700988709	2701230445
1195	2693429868	2694923201
1216	2684623157	2687014595
1222	2687453617	2689490536
1229	2690315603	2690323837
1235	2708743152	2710209887
1236	2751185697	2752943183
1237	2751185888	2753725529
1237	2751185888	2753725531
1237	2751185888	2753725546
1241	2711768230	2712710611
1244	2713896717	2713950054
1387	2724679814	2728189513
1391	2728369263	2729849322
1405	2718218033	2719828527
1411	2718217976	2719586261
1417	2731639182	2731807004
1427	2731639260	2731946595
1428	2731639260	2731948030
1433	2731958077	2734474140
1434	2756170299	2756872648
1438	2734482292	2735949866
1440	2734482290	2735939944
1489	2751185731	2753060988
1495	2751185671	2752825152
1495	2751185671	2752825159
1501	2747842515	2748061573
1503	2754412590	2755588051
1529	2767802473	2770341368
1537	2758568022	2758663004
1547	2770939641	2772129296
1549	2770939621	2772038432
1550	2770939619	2772026960
1553	2770939493	2771516057
1555	2770939562	2771820376
1562	2767802764	2770888441
1571	2775506966	2776531556
1577	2775507020	2776778669
1577	2775507020	2776778671
1577	2775507020	2776778689
1595	2781125612	2781186399
1615	2802428856	2802709714
1617	2795385476	2795814574
1622	2802429724	2806256423
1643	2818991440	2819562715
1657	2828648469	2828652015
1679	2864808494	2864812239
1681	2864812326	2864816071
1718	2928130867	2928131583
1727	2918814736	2918815402
1739	2904424332	2904425084
1740	2904463128	2904463325
1756	2919596132	2919597079
1760	2919847997	2919851763
1771	2926253473	2926253852
1789	2524614873	2526115859
1793	2523533620	2523973452
1793	2523533620	2523973453
1796	2529292503	2529305320
1803	2593339226	2595404928
1807	2554235121	2554756214
1836	GCA_013074405.1	JABANZ010000001.1_834
1847	GCA_013248905.1	JABRVS010000001.1_1891
1847	GCA_013248905.1	JABRVS010000001.1_1894
1847	GCA_013248905.1	JABRVS010000001.1_1912
1848	GCA_013248905.1	JABRVS010000001.1_3626
1849	GCA_013283795.1	JABSOD010000017.1_33
1872	1.44367e+06	JACA01000001_35
1877	GCA_014076985.1	JACGVA010000071.1_15
1880	GCA_014174515.1	JACJUG010000021.1_85
1886	GCA_014699135.1	JACOFT010000002.1_821
1887	GCA_014284275.1	JACOFU010000005.1_338
1888	GCA_014284115.1	JACOFY010000013.1_23
1889	GCA_014284155.1	JACOFZ010000013.1_23
1890	GCA_014284175.1	JACOGA010000017.1_46
1891	GCA_014284215.1	JACOGB010000002.1_431
1892	GCA_014284265.1	JACOGE010000008.1_16
1893	GCA_014284335.1	JACOGF010000003.1_210
1894	GCA_014287545.1	JACOOI010000009.1_47
1895	GCA_014287585.1	JACOOJ010000007.1_115
1903	GCA_014699005.1	JACWZY010000005.1_250
1904	GCA_014863405.1	JACZZA010000005.1_27
1920	69222.5	JFHN01000053_225
1924	2576861530	2578689347
1928	43655.3	JJNZ01000017_100
1928	43655.3	JJNZ01000017_102
1928	43655.3	JJNZ01000017_117
1936	1.33934e+06	JNHL01000054_65
1939	2588254081	2589965790
2033	556.28	JRWY01000006_112
2035	47229.4	JRYB01000001_3700
2036	1.08944e+06	JSXD01000015_40
2038	556.29	JSYH01000007_24
2039	1.21705e+06	JSZO01000033_101
2042	1.08944e+06	JWLS01000017_162
2044	1.5766e+06	JXBN01000015_167
2047	1.5766e+06	JXBO01000059_40
2065	2540341245	2541028984
2088	1.8929e+06	KV880769_3811
2089	GCA_001929405.1	KV880769.1_3811
2103	536.1	LDUT01000035_6
2104	536.9	LDUU01000004_15
2105	536.11	LDUX01000022_31
2113	211589	LFLT01000015_33
2114	346179	LFLU01000013_49
2140	817.93	LIDT01000035_14
2160	1.73643e+06	LMDI01000045_239
2165	1.73644e+06	LMDM01000018_16
2188	1.73648e+06	LMHL01000017_16
2224	1.71238e+06	LNQS01000001_741
2309	1.64282e+06	LQRT01000010_26
2310	1.64282e+06	LQRT01000024_253
2314	GCA_900683725.1	LR215978.1_2888
2316	56812.4	LRDC01000010_77
2323	946678	LSYT01000003_14
2326	93222.1	LT906435_2313
2365	GCA_001655675.1	LYRP01000001.1_838
2375	2554235216	2555172055
2376	1.58671e+06	MAOS01000039_110
2377	GCA_001721285.1	MAOS01000039.1_110
2392	1.88977e+06	MDGR01000007_1268
2393	GCA_002742335.1	MDGR01000007.1_1268
2394	1.84997e+06	MDJD01000054_184
2395	GCA_001747085.1	MDJD01000054.1_184
2437	1.66017e+06	MEFP01000019_88
2438	1.66017e+06	MEGS01000013_17
2458	1.91716e+06	MPHJ01000011_98
2459	GCA_001957125.1	MPHJ01000011.1_98
2479	1.90839e+06	MSMP01000017_34
2480	GCA_001936575.1	MSMP01000017.1_34
2482	35806.2	MSYQ01000001_2538
2483	GCA_001941715.1	MSYQ01000001.1_2537
2495	387094	MUGW01000003_8
2521	1.05019e+06	MXLE01000008_38
2563	639633056	639637504
2565	639633050	639754404
2570	640753039	640766738
2576	642555119	642705004
2583	644736355	644851060
2590	644736410	644917209
2601	646311920	646450843
2619	2511231129	2511730816
2622	1.9815e+06	NEGZ01000054_38
2623	GCA_002127585.1	NEGZ01000054.1_38
2638	823.84	NFJX01000005_221
2639	GCA_002160095.1	NFJX01000005.1_220
2655	1.98699e+06	NGUQ01000037_495
2656	GCA_002179965.1	NGUQ01000037.1_495
2657	1.98699e+06	NGUR01000009_203
2658	GCA_002179865.1	NGUR01000009.1_203
2659	39650.3	NHNI01000001_2132
2661	GCA_002268635.1	NHNI01000001.1_2132
2664	2.00868e+06	NIOE01000011_43
2666	GCA_002205125.1	NIOE01000011.1_43
2668	431061	NIOF01000016_41
2669	431060	NIOG01000001_659
2673	2.00731e+06	NIUC01000006_28
2674	GCA_002807035.1	NIUC01000006.1_28
2678	823.85	NJFM01000007_885
2679	GCA_002206325.2	NJFM02000001.1_836
2690	2.02588e+06	NQMH01000001_2067
2691	GCA_002272965.1	NQMH01000001.1_2067
2734	640196209	640217370
2734	640196209	640217371
2734	640196209	640217372
2757	646206279	646288913
2759	647533112	647877117
2760	648861002	648890319
2761	648861007	648921900
2764	2.08658e+06	OLMS01000002_734
2765	GCA_900292045.1	OLMS01000002.1_734
2771	1.19191e+06	OMKC01000017_606
2771	1.19191e+06	OMKC01000017_607
2772	GCA_900299505.1	OMKC01000017.1_606
2772	GCA_900299505.1	OMKC01000017.1_607
2777	GCA_900312735.1	OMPF01000001.1_125
2778	GCA_900312735.1	OMPF01000036.1_5
2786	1.60335e+06	PDOB01000005_104
2787	GCA_002760665.1	PDOB01000005.1_104
2791	1.87118e+06	PDZI01000010_25
2792	GCA_002735615.1	PDZI01000010.1_25
2794	1.50652e+06	PDZO01000042_5
2798	GCA_003600975.1	PEMZ01000007.1_32
2819	GCA_002906725.1	PJJB01000002.1_115
2821	GCA_002906735.1	PJJC01000002.1_114
2824	GCA_004303025.1	PJQW01000004.1_34
2835	2511231003	2511249309
2840	380675	PNYB01000002_294
2865	2.0994e+06	PUGF01000007_87
2866	GCA_002976435.1	PUGF01000007.1_87
2908	2.11671e+06	PXXU01000001_122
2909	GCA_003011925.2	PXXU01000001.1_121
2962	GCA_003258405.1	QKPN01000002.1_191
2972	GCA_003316845.1	QMIK01000001.1_226
2980	GCA_003318235.1	QOCG01000011.1_68
2985	GCA_003367175.1	QRGA01000009.1_60
2987	GCA_003471825.1	QRKE01000014.1_13
2988	GCA_003472045.1	QRKR01000004.1_273
2989	GCA_003472055.1	QRKS01000015.1_63
2990	GCA_003473085.1	QRLF01000011.1_51
2991	GCA_003474005.1	QRNI01000006.1_52
2992	GCA_003474055.1	QRNQ01000002.1_306
2993	GCA_003474715.1	QROV01000008.1_46
2994	GCA_003474765.1	QRPA01000023.1_43
2995	GCA_003475725.1	QRPY01000003.1_13
2996	GCA_003457665.1	QRSV01000007.1_210
2997	GCA_003459005.1	QRUC01000016.1_78
2998	GCA_003459465.1	QRVJ01000001.1_425
3000	GCA_003460035.1	QRXS01000004.1_210
3002	GCA_003464475.1	QRYZ01000003.1_271
3003	GCA_003464635.1	QRZH01000002.1_133
3004	GCA_003464695.1	QRZK01000006.1_45
3005	GCA_003465265.1	QRZO01000002.1_131
3007	GCA_003464145.1	QSEH01000014.1_14
3008	GCA_003467575.1	QSHF01000004.1_13
3009	GCA_003468605.1	QSIP01000003.1_280
3010	GCA_003468915.1	QSJN01000023.1_13
3011	GCA_003470105.1	QSLB01000015.1_13
3012	GCA_003469685.1	QSLC01000002.1_387
3013	GCA_003469715.1	QSLF01000005.1_13
3014	GCA_003437475.1	QSQL01000017.1_11
3015	GCA_003437495.1	QSQS01000015.1_93
3016	GCA_003436875.1	QSQY01000029.1_21
3017	GCA_003438675.1	QSTM01000005.1_13
3018	GCA_003438445.1	QSUL01000020.1_40
3019	GCA_003439415.1	QSVO01000003.1_281
3020	GCA_003439895.1	QSWF01000006.1_236
3021	GCA_003434535.1	QTLD01000037.1_12
3022	GCA_003434615.1	QTLE01000029.1_44
3023	GCA_003434625.1	QTLI01000013.1_11
3024	GCA_003635405.1	QTLP01000005.1_12
3025	GCA_003635425.1	QTLZ01000003.1_274
3026	GCA_003635435.1	QTMG01000015.1_12
3027	GCA_003635485.1	QTMJ01000002.1_12
3028	GCA_003635445.1	QTMM01000005.1_264
3030	GCA_003635495.1	QTNC01000002.1_13
3034	GCA_003477465.1	QUDI01000023.1_89
3037	GCA_003479145.1	QUGR01000001.1_410
3038	GCA_003479515.1	QUHH01000016.1_26
3058	GCA_003670185.1	RAYG01000046.1_13
3067	GCA_003725615.1	RJLR01000025.1_161
3069	2510065042	2510237256
3070	GCA_004296715.1	RMBP01000017.1_224
3074	GCA_003944765.1	RWIU01000003.1_230
3078	GCA_008692195.1	RXOM01000067.1_115
3083	GCA_003977665.1	RYYV01000002.1_308
3090	2517572081	2517714956
3115	SAMEA102070918	SAMEA102070918.contig00001_479
3121	SAMEA104412446	SAMEA104412446.contig00001_306
3122	SAMEA104413301	SAMEA104413301.contig00002_243
3123	SAMEA104437633	SAMEA104437633.contig00003_39
3124	SAMEA104437767	SAMEA104437767.contig00024_26
3131	SAMEA3545231	SAMEA3545231.contig00002_12
3132	SAMEA3545280	SAMEA3545280.contig00004_280
3136	SAMEA3545363	SAMEA3545363.contig00005_14
3137	SAMEA3545364	SAMEA3545364.contig00004_204
3141	SAMEA3545411	SAMEA3545411.contig00012_104
3159	SAMEA3642988	SAMEA3642988.contig00021_42
3197	SAMEA3725528	SAMEA3725528.contig00020_12
3199	SAMEA3725547	SAMEA3725547.contig00007_132
3213	SAMEA4029002	SAMEA4029002.contig00011_26
3221	SAMN00627902	SAMN00627902.contig00012_68
3222	SAMN00630397	SAMN00630397.contig00008_13
3223	SAMN00630420	SAMN00630420.contig00049_35
3224	SAMN00630422	SAMN00630422.contig00026_54
3225	SAMN00630423	SAMN00630423.contig00035_19
3228	SAMN01731008	SAMN01731008.contig00045_5
3235	SAMN02261407	SAMN02261407.contig00042_13
3242	SAMN02367787	SAMN02367787.contig00008_38
3243	SAMN02367827	SAMN02367827.contig00003_38
3244	SAMN02370938	SAMN02370938.contig00003_14
3245	SAMN02370939	SAMN02370939.contig00002_289
3248	SAMN02440436	SAMN02440436.contig00004_347
3249	SAMN02440596	SAMN02440596.contig00013_16
3256	SAMN02839584	SAMN02839584.contig00024_42
3257	SAMN02849780	SAMN02849780.contig00001_472
3263	SAMN03165953	SAMN03165953.contig00003_295
3318	SAMN03468629	SAMN03468629.contig00002_37
3321	SAMN03476180	SAMN03476180.contig00012_38
3322	SAMN03480071	SAMN03480071.contig00008_110
3323	SAMN03480336	SAMN03480336.contig00031_37
3328	SAMN03649455	SAMN03649455.contig00017_74
3330	SAMN03765215	SAMN03765215.contig00002_435
3331	SAMN03765216	SAMN03765216.contig00004_38
3332	SAMN03765217	SAMN03765217.contig00004_226
3333	SAMN03861848	SAMN03861848.contig00011_113
3334	SAMN03956430	SAMN03956430.contig00005_193
3336	SAMN04024977	SAMN04024977.contig00035_30
3337	SAMN04038493	SAMN04038493.contig00001_741
3357	SAMN04590160	SAMN04590160.contig00007_245
3366	SAMN05226146	SAMN05226146.contig00067_4
3368	SAMN05294051	SAMN05294051.contig00010_155
3372	SAMN06049051	SAMN06049051.contig00029_8
3376	SAMN06173322	SAMN06173322.contig00006_200
3377	SAMN06173357	SAMN06173357.contig00003_12
3380	SAMN06320221	SAMN06320221.contig00003_248
3381	SAMN06333463	SAMN06333463.contig00031_37
3382	SAMN06333867	SAMN06333867.contig00011_155
3383	SAMN06333869	SAMN06333869.contig00009_38
3384	SAMN06459178	SAMN06459178.contig00009_167
3391	SAMN06473660	SAMN06473660.contig00003_13
3400	SAMN06602650	SAMN06602650.contig00006_244
3403	SAMN07138301	SAMN07138301.contig00012_93
3404	SAMN07152376	SAMN07152376.contig00003_37
3405	SAMN07450339	SAMN07450339.contig00003_306
3410	SAMN07722692	SAMN07722692.contig00001_468
3411	SAMN07739567	SAMN07739567.contig00004_39
3413	SAMN07812052	SAMN07812052.contig00003_37
3414	SAMN07812097	SAMN07812097.contig00025_2
3415	SAMN07812151	SAMN07812151.contig00003_37
3416	SAMN07812158	SAMN07812158.contig00032_38
3417	SAMN07812322	SAMN07812322.contig00002_37
3418	SAMN07812377	SAMN07812377.contig00012_124
3419	SAMN07812685	SAMN07812685.contig00013_87
3420	SAMN07812758	SAMN07812758.contig00004_38
3421	SAMN07816175	SAMN07816175.contig00012_74
3422	SAMN07816207	SAMN07816207.contig00020_31
3423	SAMN07816343	SAMN07816343.contig00004_38
3424	SAMN07946607	SAMN07946607.contig00024_1
3425	SAMN07946609	SAMN07946609.contig00003_37
3426	SAMN08049945	SAMN08049945.contig00003_309
3428	SAMN08118168	SAMN08118168.contig00012_93
3460	SAMN08744072	SAMN08744072.contig00005_252
3461	SAMN09009105	SAMN09009105.contig00002_368
3462	SAMN09222255	SAMN09222255.contig00012_84
3465	SAMN09295071	SAMN09295071.contig00007_127
3467	SAMN09388941	SAMN09388941.contig00011_37
3468	SAMN09433534	SAMN09433534.contig00013_84
3469	SAMN09469086	SAMN09469086.contig00032_2
3470	SAMN09475633	SAMN09475633.contig00014_84
3471	SAMN09484590	SAMN09484590.contig00012_38
3472	SAMN09491801	SAMN09491801.contig00023_35
3473	SAMN09516403	SAMN09516403.contig00010_26
3474	SAMN09530898	SAMN09530898.contig00019_37
3475	SAMN09531070	SAMN09531070.contig00002_301
3477	SAMN09628608	SAMN09628608.contig00032_38
3478	SAMN09634165	SAMN09634165.contig00005_40
3480	SAMN09690777	SAMN09690777.contig00027_7
3481	SAMN09808872	SAMN09808872.contig00002_114
3485	SAMN10134657	SAMN10134657.contig00019_22
3486	SAMN10134657	SAMN10134657.contig00033_25
3486	SAMN10134657	SAMN10134657.contig00033_26
3498	GCA_011634895.1	SIRR01000003.1_704
3502	GCA_004337695.1	SJXJ01000004.1_148
3503	GCA_004337695.1	SJXJ01000004.1_185
3513	GCA_004358035.1	SMUW01000018.1_17
3516	GCA_004569355.1	SPPR01000003.1_166
3533	GCA_005144415.1	SWJE01000006.1_96
3547	2510917000	2510921212
3548	2508501107	2509048275
3562	GCA_006149045.1	VBSN01000038.1_464
3565	GCA_005860765.1	VCEI01000011.1_762
3578	GCA_007097395.1	VKDC01000011.1_85
3581	GCA_007489275.1	VLNR01000007.1_101
3582	GCA_007489275.1	VLNR01000011.1_101
3582	GCA_007489275.1	VLNR01000011.1_102
3604	GCA_008370685.1	VTZU01000003.1_199
3605	GCA_008370685.1	VTZU01000031.1_55
3605	GCA_008370685.1	VTZU01000031.1_56
3610	GCA_008572295.1	VVYT01000004.1_157
3611	GCA_008572235.1	VVYV01000019.1_25
3612	GCA_008572225.1	VVYW01000001.1_222
3613	GCA_008571085.1	VWBA01000012.1_80
3614	GCA_008829725.1	VWBB01000011.1_70
3615	GCA_008570955.1	VWBJ01000009.1_69
3616	GCA_008570885.1	VWBK01000012.1_80
3617	GCA_008570835.1	VWBO01000010.1_80
3618	GCA_008569445.1	VWEH01000011.1_76
3619	GCA_008569415.1	VWEI01000003.1_356
3620	GCA_008569395.1	VWEJ01000013.1_76
3621	GCA_008569345.1	VWEL01000005.1_72
3622	GCA_008569275.1	VWEQ01000011.1_67
3623	GCA_008569175.1	VWES01000012.1_85
3624	GCA_008569165.1	VWET01000015.1_66
3625	GCA_008569155.1	VWEV01000018.1_75
3626	GCA_008569115.1	VWEX01000007.1_318
3627	GCA_008569055.1	VWEZ01000011.1_120
3637	GCA_011682175.1	WHJG01000024.1_5
3639	GCA_009793345.1	WHLX01000002.1_400
3642	GCA_009428945.1	WHZZ01000001.1_729
3648	GCA_009674535.1	WKJK01000003.1_178
3649	GCA_009677135.1	WKLJ01000007.1_36
3650	GCA_009677155.1	WKLL01000008.1_36
3651	GCA_009677055.1	WKLN01000008.1_36
3652	GCA_009677145.1	WKLO01000005.1_36
3653	GCA_009677865.1	WKLQ01000018.1_62
3654	GCA_009677205.1	WKLR01000007.1_36
3655	GCA_009677255.1	WKLT01000004.1_12
3656	GCA_009677235.1	WKLU01000004.1_281
3657	GCA_009678415.1	WKLV01000017.1_12
3658	GCA_009678425.1	WKLX01000003.1_12
3659	GCA_009677245.1	WKLY01000003.1_281
3664	GCA_009677355.1	WKMM01000007.1_161
3665	GCA_009677345.1	WKMN01000080.1_6
3666	GCA_009678675.1	WKMO01000003.1_14
3667	GCA_009677875.1	WKMP01000004.1_272
3668	GCA_009677825.1	WKMQ01000021.1_67
3669	GCA_009678695.1	WKMR01000006.1_192
3670	GCA_009677335.1	WKMT01000019.1_67
3671	GCA_009677405.1	WKMU01000004.1_272
3672	GCA_009677385.1	WKMV01000009.1_186
3673	GCA_009677435.1	WKMW01000008.1_13
3674	GCA_009677065.1	WKMX01000008.1_13
3675	GCA_009677035.1	WKMY01000003.1_279
3694	GCA_009857435.1	WWCK01000003.1_214
3695	GCA_009857545.1	WWCR01000004.1_47
3698	GCA_009895685.1	WXLE01000022.1_39
3701	2513237099	2513684671
3709	2585427800	2586763750
3714	2574179787	2574503284
3717	2517487002	2517498196
