## Supplementary Tables for "How do bacterial extracellular Contractile Injection Systems bind target cells? A remarkable diversity of receptor binding domains": Supplementary table 6_ eBAP4_clust_genome_gene.xlsx

### Sheet: eBAP4_clust_genome_gene
7	2513237163	2514025324
18	1.0071e+06	AFHW01000139_21
29	1.1299e+06	AHKL01000059_31
37	1.14431e+06	AKIX01000039_40
39	1.14432e+06	AKJY01000003_50
40	1.14431e+06	AKJZ01000018_43
43	1.20079e+06	AKYF01000018_99
44	2519899754	2520879093
51	1.19845e+06	AMWD01000002_676
54	1.22949e+06	AMYW01000027_43
55	2531839228	2532711877
57	2541047558	2543455435
60	2537562147	2539929148
60	2537562147	2539929149
63	675511	AOTL01000005_189
73	2563367167	2565688502
75	1.28896e+06	AQHR01000041_152
78	872024	AQZD01000016_34
80	1.08019e+06	ARBE01000367_301
82	1.12095e+06	ARBJ01000001_523
86	667585	ARDA01000030_19
87	1.12186e+06	ARDN01000004_56
99	1.12148e+06	ARNI01000013_267
102	2517572005	2517588404
105	2585427834	2586919999
105	2585427834	2586920000
114	1.12097e+06	AUBU01000013_30
116	1.12097e+06	AUBV01000004_252
118	1.12097e+06	AUBW01000008_192
119	1.12097e+06	AUBX01000015_338
122	388051	AUFE01000002_43
124	1.12335e+06	AUMF01000008_84
126	1.12101e+06	AUMK01000016_58
141	681847	AYYG01000022_41
151	2506520046	2506735841
154	2515154122	2515685775
156	2515154083	2515474278
174	GCA_000583735.1	BAWF01000051.1_5
192	2574180450	2576848028
192	2574180450	2576848029
225	2563366504	2563377338
233	749414	CP002047_482
235	GCA_000092385.1	CP002047.1_482
251	2521172697	2521988235
264	1.20832e+06	CP006829_1456
275	28095.1	CP009322_732
303	314723	CP011144_1708
339	1.56451e+06	CP015039_3525
341	1.68501e+06	CP015199_3276
341	1.68501e+06	CP015199_3277
364	1901.9	CP016559_5559
364	1901.9	CP016559_5560
375	986.7	CP016907_3915
377	GCA_001705175.1	CP016907.1_3915
383	285474	CP017316_5293
389	187494	CP017810_1595
393	1912.5	CP018627_8887
395	GCA_002021875.1	CP018627.1_8887
396	253.2	CP018786_2920
396	253.2	CP018786_2921
402	299263	CP019312_1995
403	754423	CP019335_3629
406	75293.3	CP019458_8083
408	GCA_001983975.1	CP019458.1_8083
416	1.73749e+06	CP020038_1740
416	1.73749e+06	CP020038_1741
441	GCA_002208175.1	CP022006.1_904
477	GCA_000296715.2	CP023474.1_4568
483	GCA_003590565.1	CP023642.1_2067
487	92644.3	CP023992_7461
489	GCA_002591335.1	CP023992.1_7461
490	2.0489e+06	CP024311_3467
491	GCA_002944315.1	CP024311.1_3467
496	1.49564e+06	CP025018_1192
498	GCA_002812405.1	CP025018.1_1192
519	GCA_005519465.1	CP027858.1_5444
519	GCA_005519465.1	CP027858.1_5445
539	GCA_003312915.1	CP030261.1_2767
551	GCA_003454755.1	CP032052.1_5581
551	GCA_003454755.1	CP032052.1_5582
555	GCA_003589925.1	CP032382.1_5381
564	GCA_003812705.1	CP033811.1_2738
564	GCA_003812705.1	CP033811.1_2739
565	GCA_003815835.1	CP033912.1_3616
565	GCA_003815835.1	CP033912.1_3617
566	GCA_003815635.1	CP033915.1_3875
566	GCA_003815635.1	CP033915.1_3876
567	GCA_003815895.1	CP033928.1_3769
567	GCA_003815895.1	CP033928.1_3770
569	GCA_009728935.1	CP034235.1_3570
575	GCA_004022485.1	CP034951.1_1817
578	GCA_005931095.1	CP035467.1_2122
582	GCA_004355185.1	CP037922.1_1910
586	GCA_004683865.2	CP038439.1_2201
587	GCA_004768545.1	CP038634.1_674
588	GCA_005280315.1	CP040017.1_984
590	GCA_005281475.1	CP040106.1_3257
592	GCA_005943945.1	CP040710.1_2645
593	GCA_006337165.1	CP040896.1_3312
598	GCA_006517235.1	CP041188.1_2211
599	GCA_006575665.1	CP041253.1_3311
601	GCA_006965485.1	CP041360.1_5627
643	GCA_011044155.1	CP049056.1_2296
647	GCA_011305775.1	CP049907.1_712
648	GCA_011784865.1	CP050460.1_1191
663	GCA_013389455.1	CP058278.1_1144
674	311410	CXWC01000016_57
675	311410	CXWE01000010_57
683	2516493019	2516586577
685	2506381023	2506469636
697	1.94778e+06	DGBT01000010_163
699	2576861096	2577227571
711	2516653041	2516869857
715	2582580732	2583140662
719	2585428155	2588100597
720	2582581281	2585156697
721	2582581278	2585143246
721	2582581278	2585143247
722	2582581282	2585161000
723	2582581873	2585425204
724	2585428185	2588222333
724	2585428185	2588222334
725	2585428183	2588215180
725	2585428183	2588215181
726	2585428184	2588218349
726	2585428184	2588218350
727	2585427590	2585823174
729	2582581867	2585404242
738	2509276020	2509384348
753	36773.3	FCOG01000058_27
754	36773.3	FCOG01000072_19
761	165186	FMGJ01000001_153
763	2540341096	2540616105
768	650377989	650595960
771	1.92222e+06	FREW01000012_97
772	1.63125e+06	FTPD01000045_661
780	1.0071e+06	FYEP01000001_78
785	2523533625	2523995125
787	2523533553	2523759986
789	2523231064	2523455868
790	2523231017	2523280733
812	2597490347	2599062551
818	2634166900	2636399929
824	2617271210	2619110682
824	2617271210	2619110683
828	2599185235	2599716497
830	2609460252	2612170261
830	2609460252	2612170262
836	2606217760	2608478663
840	2603880186	2606079742
841	2602042071	2603721928
845	2617271008	2618422524
850	2608642109	2608672448
851	2606217182	2606519440
854	2606217186	2606537719
855	2606217188	2606547948
855	2606217188	2606547953
869	2622736499	2623158461
873	2617270825	2617660464
878	2622736519	2623233994
879	2622736502	2623170773
879	2622736502	2623170778
880	2622736525	2623254488
910	2634166319	2635174656
915	2627853707	2628627010
923	2627853697	2628586697
927	2639762983	2641525335
931	2648501732	2651041803
934	2648501464	2650014457
934	2648501464	2650014458
939	2636415561	2637067880
947	2639762741	2640545320
959	2645727825	2647133830
959	2645727825	2647133831
976	2643221676	2644424305
983	2643221694	2644527347
998	2643221600	2644010935
1002	2643221622	2644126278
1004	2643221711	2644610092
1006	2643221716	2644643435
1007	2643221722	2644667589
1019	2643221814	2645076505
1021	2643221822	2645112114
1023	2643221702	2644565291
1025	2643221843	2645196136
1026	2643221846	2645210053
1028	2643221875	2645339502
1030	2643221876	2645345845
1040	2675903215	2677091162
1044	2675903150	2676859594
1044	2675903150	2676859595
1045	2675903154	2676880522
1045	2675903154	2676880523
1046	2684622890	2685982676
1047	2675903153	2676867264
1047	2675903153	2676867265
1055	2873402043	2873403064
1062	2873314349	2873317798
1063	2844862658	2844866821
1072	2667527377	2667905835
1072	2667527377	2667905836
1079	2681813551	2684518049
1079	2681813551	2684518050
1080	2690315624	2690429518
1081	2690315624	2690430314
1081	2690315624	2690430315
1082	2684622891	2685983722
1110	2713896762	2714132546
1111	2713896818	2714402296
1111	2713896818	2714402297
1126	2724679001	2725000770
1135	2724679211	2725887781
1135	2724679211	2725887782
1143	2724679462	2726927462
1144	2724679462	2726927911
1144	2724679462	2726927912
1150	2728368985	2728689311
1162	2728369107	2729202898
1174	2731957685	2732714006
1177	2731957740	2733007042
1180	2695420942	2698151081
1182	2698536714	2700210558
1185	2698536748	2700333799
1186	2695420958	2698220525
1188	2695420944	2698160497
1188	2695420944	2698160498
1196	2695420951	2698193720
1206	2744054579	2744846002
1208	2744054624	2745026079
1213	2744054733	2745458244
1226	2690315885	2691431611
1233	2765235980	2766196132
1263	2775506921	2776345341
1305	2772190728	2772692511
1305	2772190728	2772692512
1375	2751185762	2753179256
1380	2751185877	2753671045
1380	2751185877	2753671046
1388	2724679795	2728105760
1388	2724679795	2728105761
1389	2728369216	2729650604
1390	2724679792	2728092929
1392	2724679821	2728211444
1394	2724679821	2728214001
1394	2724679821	2728214002
1395	2724679815	2728193213
1396	2728369219	2729661803
1397	2724679789	2728079122
1397	2724679789	2728079123
1399	2724679817	2728199105
1399	2724679817	2728199106
1408	2721755524	2722887967
1408	2721755524	2722887968
1420	2731957505	2731978848
1420	2731957505	2731978849
1425	2734482070	2735125944
1425	2734482070	2735125945
1432	2724679776	2728023602
1437	2734482288	2735932628
1439	2734482798	2737435214
1442	2751185705	2752969741
1445	2739367858	2740006792
1449	2738541337	2739056960
1452	2739367857	2740001976
1462	2739367662	2739641809
1463	2739367658	2739626128
1467	2756170161	2756383726
1469	2784132177	2784731701
1491	2751185711	2752992206
1496	2751185671	2752826153
1496	2751185671	2752826154
1498	2765235839	2765573433
1498	2765235839	2765573434
1500	2747842515	2748060214
1502	2754412428	2755135680
1506	2754412712	2755810581
1508	2757320516	2758108249
1509	2757320388	2757558462
1513	2756170236	2756628851
1526	2808606956	2811752455
1527	2767802478	2770362582
1527	2767802478	2770362583
1536	2757321003	2758546539
1564	2775507239	2778062698
1569	2775506996	2776675662
1572	2775506930	2776390140
1574	2775506929	2776384721
1592	2775506714	2775576652
1594	2778261677	2780987236
1594	2778261677	2780987237
1600	2873422137	2873422543
1600	2873422137	2873422544
1604	2821263656	2821263867
1605	2799112219	2799189503
1610	2795385469	2795778895
1612	2795385471	2795789504
1644	2818991459	2819671542
1655	2828441503	2828443461
1675	2867868581	2867870862
1682	2864822740	2864824530
1683	2864831662	2864833592
1683	2864831662	2864833593
1684	2864882932	2864883150
1685	2864891731	2864891826
1690	2863067949	2863072628
1703	2880550035	2880554502
1704	2880555367	2880559674
1705	2880762256	2880766635
1706	2882936267	2882942370
1707	2880767578	2880772903
1708	2880560698	2880566563
1709	2880567409	2880572900
1710	2880774395	2880780462
1711	2880574310	2880580380
1712	2880580784	2880586526
1713	2880780866	2880786743
1716	2889290771	2889290865
1716	2889290771	2889290866
1720	2927149029	2927153432
1726	2918713800	2918717073
1726	2918713800	2918717074
1728	2918948996	2918953610
1733	2913549288	2913555970
1737	2904419702	2904421907
1738	2904424332	2904424777
1741	2904555929	2904556939
1742	2919191525	2919195635
1743	2919399522	2919400714
1744	2919425241	2919428102
1748	2919683626	2919685057
1773	2926309460	2926312814
1775	2926323807	2926324221
1786	2522125168	2522553061
1792	2523533531	2523671510
1794	2523533620	2523977439
1814	GCA_010645075.1	JAADZV010000002.1_416
1816	GCA_010436075.1	JAAECF010000065.1_4
1821	GCA_013300875.1	JAAIMZ010000002.1_98
1822	GCA_013304055.1	JAAISM010000002.1_95
1826	GCA_010894405.1	JAAIYA010000017.1_50
1827	GCA_014526365.1	JAAKZO010000002.1_4323
1833	GCA_011605705.1	JAAOZR010000044.1_80
1835	2623620545	2624854494
1839	GCA_012927165.1	JABBGA010000003.1_20
1840	GCA_012927265.1	JABBGF010000001.1_2084
1840	GCA_012927265.1	JABBGF010000001.1_2085
1842	GCA_013186635.1	JABMIT010000006.1_94
1843	GCA_013332495.1	JABMIU010000009.1_97
1844	GCA_013332445.1	JABMIV010000009.1_98
1850	GCA_013284285.1	JABSUT010000010.1_97
1851	GCA_013284245.1	JABSUU010000005.1_96
1852	GCA_013284275.1	JABSUV010000017.1_92
1853	GCA_013284355.1	JABSUY010000007.1_256
1854	GCA_013284345.1	JABSUZ010000033.1_23
1869	GCA_013369485.1	JABWEB010000003.1_209
1873	1.44367e+06	JACA01000013_137
1874	1.29642e+06	JACB01000029_109
1879	GCA_014397005.1	JACGWS010000019.1_59
1881	GCA_014218945.1	JACLCS010000006.1_130
1881	GCA_014218945.1	JACLCS010000006.1_131
1882	GCA_014218945.1	JACLCS010000019.1_55
1883	GCA_014218915.1	JACLCT010000006.1_130
1883	GCA_014218915.1	JACLCT010000006.1_131
1884	GCA_014218915.1	JACLCT010000020.1_55
1885	GCA_014280965.1	JACODZ010000008.1_90
1896	GCA_014290175.1	JACOOR010000003.1_86
1897	GCA_014287625.1	JACOPJ010000002.1_86
1900	GCA_014333585.1	JACSCW010000007.1_36
1901	GCA_014349165.1	JACSJJ010000002.1_374
1902	GCA_014518425.1	JACVCU010000001.1_197
1910	491206	JARQ01000007_134
1910	491206	JARQ01000007_135
1921	1.44431e+06	JFHX01000016_146
1955	208444	JNYY01000001_453
1955	208444	JNYY01000001_454
1959	359159	JOAG01000015_60
2015	543632	JOJL01000002_333
2016	GCA_000721705.1	JOJL01000002.1_333
2020	314279	JPGN01000060_57
2020	314279	JPGN01000060_58
2022	445962	JPRH01000008_18
2022	445962	JPRH01000008_19
2028	1.5383e+06	JRKM01000001_2304
2029	1.40684e+06	JRLV01000005_215
2049	1.58752e+06	JXQR01000014_189
2059	2523231079	2523500489
2060	2524023212	2524476058
2069	2528768159	2529054976
2071	GCA_000379645.1	KB903294.1_523
2091	1.65549e+06	KZ319288_233
2095	GCA_003350925.1	KZ857173.1_22
2100	28095.1	LAVN01000001_179
2101	253.1	LAZY01000009_66
2101	253.1	LAZY01000009_67
2102	104268	LDOD01000012_34
2106	1393.3	LDZV01000001_3684
2109	1.42332e+06	LEKS01000019_53
2110	GCA_001027725.1	LEKS01000019.1_53
2111	28095.1	LEKY01000068_359
2132	1.67917e+06	LGJF01000001_295
2138	1.69913e+06	LHVT01000004_88
2139	1.69951e+06	LIAC01000010_164
2143	1.70539e+06	LIRF01000003_1317
2143	1.70539e+06	LIRF01000003_1318
2154	452085	LLYZ01000006_62
2171	1.73654e+06	LMEO01000023_225
2178	1.73646e+06	LMFG01000004_172
2190	1.73648e+06	LMHU01000005_420
2192	1.73649e+06	LMHW01000012_261
2198	1.7365e+06	LMIV01000001_1123
2200	1.7366e+06	LMIW01000009_272
2202	1.73661e+06	LMJB01000008_230
2203	1.73661e+06	LMJI01000001_248
2212	1.73637e+06	LMQM01000010_51
2214	1.75059e+06	LMXN01000010_181
2242	28095.2	LOZK01000063_153
2243	GCA_001527485.1	LOZK01000063.1_153
2304	267125	LPUR01000019_139
2308	189691	LQRA01000066_40
2317	1.78107e+06	LRHV01000001_445
2320	637679	LRUA01000003_328
2332	980561	LUUI01000092_49
2333	1.81361e+06	LUVZ01000002_21
2333	1.81361e+06	LUVZ01000002_22
2338	2593339292	2595647931
2339	2593339285	2595622298
2344	1393.5	LVYG01000016_30
2345	GCA_001649505.1	LVYG01000016.1_30
2357	2596583534	2596753591
2366	1.85573e+06	LYVO01000041_9
2367	1.83412e+06	LZHZ01000035_210
2367	1.83412e+06	LZHZ01000035_211
2368	GCA_001667505.1	LZHZ01000035.1_210
2368	GCA_001667505.1	LZHZ01000035.1_211
2378	1.63314e+06	MASS01000027_36
2381	1.41473e+06	MAYH01000001_410
2381	1.41473e+06	MAYH01000001_411
2385	1.46965e+06	MBTG01000006_125
2386	GCA_002027705.1	MBTG01000006.1_125
2442	2516653075	2517027655
2443	1.27882e+06	MIKE01000028_171
2446	1.89617e+06	MKTM01000008_130
2475	485602	MSIF01000007_210
2475	485602	MSIF01000007_211
2481	238540	MSSW01000031_72
2485	1.40687e+06	MTAZ01000007_101
2486	GCA_002150785.1	MTAZ01000007.1_101
2496	376686	MUGZ01000015_147
2497	29533.5	MUHB01000007_744
2498	1.27882e+06	MUHG01000017_131
2499	GCA_002217475.1	MUHH01000046.1_15
2504	GCA_002002735.1	MUNY01000072.1_334
2508	1.94558e+06	MVAG01000085_12
2509	GCA_002177115.1	MVAG01000085.1_12
2510	1.94558e+06	MVAG01000128_369
2510	1.94558e+06	MVAG01000128_370
2511	GCA_002177115.1	MVAG01000128.1_369
2511	GCA_002177115.1	MVAG01000128.1_370
2515	1.95571e+06	MWSG01000014_34
2516	GCA_002237815.1	MWSG01000014.1_34
2517	1.96528e+06	MWUM01000011_60
2519	1393.7	MXAR01000010_290
2523	2548876786	2549833019
2530	2517287033	2517428325
2532	2517287034	2517433185
2533	2516653058	2516962011
2535	2556921112	2557461711
2543	1.97053e+06	NCGJ01000003_111
2544	GCA_002224125.1	NCSM01000011.1_193
2548	637000159	637078518
2555	637000088	637682077
2556	637000194	637738338
2556	637000194	637738339
2560	637000249	637920114
2577	642555129	642768550
2580	643348554	643641061
2581	643692021	643720041
2582	643692011	643787017
2584	644736371	644869288
2591	644736356	644928538
2600	646311968	646443366
2611	650716013	650773819
2626	1.96567e+06	NFGZ01000037_8
2627	GCA_002159175.1	NFGZ01000037.1_8
2630	160404	NFHM01000015_43
2631	GCA_002161375.1	NFHM01000015.1_43
2640	1.96558e+06	NFJZ01000005_95
2641	GCA_002160135.1	NFJZ01000005.1_95
2648	1.96556e+06	NFLG01000016_64
2649	GCA_002160795.1	NFLG01000016.1_64
2654	GCA_002165625.1	NGNS01000018.1_42
2671	2.00731e+06	NIUC01000002_1310
2672	GCA_002807035.1	NIUC01000002.1_1310
2683	554312	NMQW01000024_56
2726	GCA_002550445.1	NVOC01000003.1_56
2732	638341115	638937155
2735	640612202	640615318
2738	641380434	641459824
2746	649989922	650079831
2747	651324105	651402498
2747	651324105	651402499
2756	647533188	647627405
2756	647533188	647627406
2762	GCA_900258415.1	OGUZ01000015.1_57
2766	1.19189e+06	OMKA01000023_223
2767	1.19202e+06	OMKB01000010_459
2768	GCA_900299485.1	OMKB01000010.1_459
2769	1.19191e+06	OMKC01000005_57
2770	GCA_900299505.1	OMKC01000005.1_57
2773	1.19189e+06	OMKF01000020_49
2774	GCA_900299475.1	OMKF01000020.1_49
2776	GCA_900312815.1	OMPE01000009.1_1369
2776	GCA_900312815.1	OMPE01000009.1_1374
2782	680127	PCPH01000001_135
2782	680127	PCPH01000001_136
2783	GCA_002979665.1	PCPH01000001.1_135
2783	GCA_002979665.1	PCPH01000001.1_136
2784	680127	PCPP01000001_1392
2784	680127	PCPP01000001_1393
2785	2.04426e+06	PDDG01000001_1916
2789	2.04544e+06	PDUU01000008_205
2795	1.87118e+06	PDZP01000025_5
2796	GCA_002735605.1	PDZP01000025.1_5
2814	2.05831e+06	PJBB01000003_1237
2823	GCA_004303025.1	PJQW01000001.1_65
2828	1.87104e+06	PKDY01000045_14
2832	2512564013	2512637792
2833	2513020052	2513233736
2834	2511231000	2511231235
2838	1.68479e+06	PNRG01000033_372
2839	GCA_002879635.1	PNRG01000033.1_372
2851	GCA_002899945.2	PPEG02000002.1_554
2851	GCA_002899945.2	PPEG02000002.1_555
2855	28095.3	PQII01000017_421
2906	28095.3	PVHE01000102_204
2907	28095.3	PVHI01000046_48
2910	1393.9	PXXZ01000016_153
2911	GCA_003012835.1	PXXZ01000016.1_153
2914	54913.7	PXZL01000033_30
2915	GCA_003013405.1	PXZL01000033.1_30
2916	2.12635e+06	PXZN01000046_100
2917	GCA_003013445.1	PXZN01000046.1_100
2920	189692	PYHP01000022_11
2921	1.68479e+06	PYUD01000001_564
2922	GCA_003028575.1	PYUD01000001.1_564
2923	712466	PYXG01000001_1475
2924	2556921601	2558013812
2932	GCA_003347495.1	QCXY01000005.1_280
2936	2.05687e+06	QEHP01000106_6
2936	2.05687e+06	QEHP01000106_7
2937	GCA_003260195.1	QEIH01000013.1_38
2950	GCA_003172915.1	QGKU01000063.1_38
2952	GCA_003259255.1	QGOL01000002.1_337
2955	GCA_003254585.1	QJGZ01000038.1_138
2956	GCA_003202405.1	QJHL01000001.1_825
2958	GCA_003254625.1	QJRJ01000082.1_353
2959	GCA_003217775.1	QJVJ01000004.1_419
2965	GCA_003254745.1	QKXH01000001.1_204
2967	GCA_003261095.1	QLNI01000010.1_38
2971	GCA_003286915.1	QMFY01000003.1_72
2973	GCA_003316845.1	QMIK01000002.1_28
2977	GCA_003385535.1	QNVU01000019.1_53
2979	GCA_003318185.1	QOCC01000029.1_72
2982	GCA_003334855.1	QOWE01000008.1_144
2983	GCA_003336225.1	QPID01000004.1_296
3031	GCA_003854275.1	QTQP01000035.1_9
3035	GCA_003478105.1	QUEI01000002.1_345
3036	GCA_003478475.1	QUFF01000004.1_66
3040	GCA_003481535.1	QUKV01000001.1_701
3043	GCA_003852895.1	QUSW01000010.1_21
3046	GCA_003435375.1	QWGL01000007.1_18
3048	GCA_003515065.1	QXGH01000049.1_28
3053	GCA_004117875.1	RAHW01000003.1_12
3068	GCA_003725735.1	RJTM01000025.1_40
3071	GCA_003937945.1	RSEC01000053.1_23
3071	GCA_003937945.1	RSEC01000053.1_24
3073	GCA_003937815.1	RSFU01000007.1_77
3077	GCA_003955665.1	RXHU01000033.1_10
3080	GCA_003977605.1	RYYU01000001.1_128
3092	GCA_004016505.1	SACR01000003.1_317
3099	SAMD00064386	SAMD00064386.contig00002_358
3119	SAMEA104136515	SAMEA104136515.contig00001_154
3127	SAMEA31222168	SAMEA31222168.contig00023_25
3128	SAMEA3495628	SAMEA3495628.contig00011_57
3129	SAMEA3495629	SAMEA3495629.contig00011_98
3130	SAMEA3495743	SAMEA3495743.contig00011_57
3134	SAMEA3545336	SAMEA3545336.contig00004_96
3139	SAMEA3545397	SAMEA3545397.contig00001_163
3144	SAMEA3642867	SAMEA3642867.contig00011_98
3154	SAMEA3642953	SAMEA3642953.contig00017_12
3155	SAMEA3642954	SAMEA3642954.contig00007_113
3165	SAMEA3643014	SAMEA3643014.contig00008_9
3170	SAMEA3643039	SAMEA3643039.contig00003_94
3172	SAMEA3643040	SAMEA3643040.contig00003_261
3175	SAMEA3643056	SAMEA3643056.contig00001_19
3181	SAMEA3643093	SAMEA3643093.contig00011_81
3194	SAMEA3643164	SAMEA3643164.contig00004_248
3207	SAMEA3731268	SAMEA3731268.contig00071_27
3208	SAMEA3731268	SAMEA3731268.contig00077_12
3208	SAMEA3731268	SAMEA3731268.contig00077_13
3211	SAMEA4003652	SAMEA4003652.contig00003_158
3227	SAMN01731003	SAMN01731003.contig00002_159
3251	SAMN02441720	SAMN02441720.contig00028_30
3259	SAMN02864944	SAMN02864944.contig00011_70
3259	SAMN02864944	SAMN02864944.contig00011_71
3265	SAMN03267909	SAMN03267909.contig00019_55
3278	SAMN03449320	SAMN03449320.contig00001_201
3343	SAMN04151670	SAMN04151670.contig00011_98
3358	SAMN04634262	SAMN04634262.contig00006_30
3358	SAMN04634262	SAMN04634262.contig00006_31
3369	SAMN05294054	SAMN05294054.contig00032_49
3371	SAMN06049048	SAMN06049048.contig00002_325
3373	SAMN06049056	SAMN06049056.contig00006_171
3374	SAMN06049057	SAMN06049057.contig00006_133
3375	SAMN06049067	SAMN06049067.contig00003_256
3386	SAMN06473608	SAMN06473608.contig00032_18
3390	SAMN06473657	SAMN06473657.contig00007_22
3397	SAMN06473771	SAMN06473771.contig00034_8
3399	SAMN06480675	SAMN06480675.contig00012_60
3406	SAMN07581367	SAMN07581367.contig00010_12
3406	SAMN07581367	SAMN07581367.contig00010_13
3408	SAMN07658361	SAMN07658361.contig00031_12
3456	SAMN08627959	SAMN08627959.contig00058_48
3457	SAMN08627964	SAMN08627964.contig00001_124
3487	SAMN10163213	SAMN10163213.contig00001_163
3487	SAMN10163213	SAMN10163213.contig00001_164
3501	GCA_004336975.1	SJXE01000010.1_130
3503	GCA_004337695.1	SJXJ01000004.1_205
3503	GCA_004337695.1	SJXJ01000004.1_206
3505	GCA_004349355.1	SMFK01000008.1_113
3509	GCA_004353535.1	SMNY01000022.1_17
3512	GCA_004354045.1	SMRT01000006.1_151
3514	GCA_004358035.1	SMUW01000032.1_175
3518	GCA_004791675.1	SRSC01000002.1_202
3523	GCA_004965515.1	SSHH01000003.1_300
3525	2547132038	2547161184
3527	GCA_009469585.1	SSXW01000028.1_3
3528	GCA_004917065.1	SSYA01000002.1_782
3529	GCA_004917075.1	SSYB01000001.1_235
3536	GCA_005217615.1	SZNK01000001.1_431
3542	2558860140	2558991323
3553	GCA_900466605.1	UBMU01000042.1_14
3558	GCA_900624725.1	UYXD01000029.1_73
3560	GCA_005885635.1	VATY01000001.1_176
3561	GCA_006149005.1	VBSL01000005.1_98
3567	GCA_005930355.1	VDBO01000001.1_2104
3568	GCA_006265175.1	VDCQ01000060.1_17
3579	GCA_008271695.1	VKKY01000002.1_1412
3583	GCA_008033385.1	VOGY01000001.1_300
3590	GCA_008274645.1	VTDH01000004.1_164
3600	GCA_008274625.1	VTRU01000001.1_948
3600	GCA_008274625.1	VTRU01000001.1_949
3601	GCA_008727875.1	VTWS01000007.1_95
3602	GCA_008367235.1	VTZS01000002.1_714
3603	GCA_008370685.1	VTZU01000001.1_40
3609	GCA_008711145.1	VVIN01000009.1_19
3629	GCA_008629685.1	VWSF01000003.1_376
3630	GCA_011752975.1	VWWP01000006.1_160
3630	GCA_011752975.1	VWWP01000006.1_161
3635	GCA_011682185.1	WHJF01000058.1_26
3680	GCA_010119225.1	WNKF01000001.1_175
3681	GCA_010119245.1	WNKG01000001.1_422
3682	GCA_010993705.1	WOFO01000003.1_230
3684	GCA_009754945.1	WPIN01000011.1_122
3687	GCA_009789235.1	WSTB01000004.1_367
3688	GCA_012910785.1	WTVH01000027.1_20
3693	GCA_009826975.1	WUMO01000002.1_370
3710	2585427800	2586765758
3713	2522572039	2522716262
