## Supplementary Tables for "How do bacterial extracellular Contractile Injection Systems bind target cells? A remarkable diversity of receptor binding domains": Supplementary table 7_ eBAP5_clust_genome_gene.xlsx

### Sheet: eBAP5_clust_genome_gene
3	2551306552	2553532317
4	2551306062	2551575355
5	2551306035	2551463388
8	2513237144	2513912613
13	2516653050	2516923261
14	2517487019	2517557028
16	990285	AEYE01000022_108
17	2534681796	2535518109
20	1.04501e+06	AFXQ01000001_164
22	477184	AGUF01000059_3
30	2531839224	2532698218
34	1.18565e+06	AJWN01000014_3
35	1.1906e+06	AJYD01000026_41
36	1.19061e+06	AJYG01000194_110
49	2531839509	2533810426
53	2531839206	2532643472
58	1.05651e+06	ANFM01000002_43
59	2531839526	2533855908
67	1.14913e+06	AP014862_4198
68	69.24	AP014940_1434
76	2582580855	2583643140
90	1.1214e+06	AREY01000051_17
96	1.1222e+06	ARJM01000057_29
100	1.06898e+06	ARVW01000001_6307
110	1.12141e+06	ATHJ01000059_23
120	1.1214e+06	AUCV01000028_37
149	2515075013	2515139996
157	2515154078	2515456882
165	2515154174	2515943378
178	1.20646e+06	BBNP01000003_245
179	GCA_008974245.1	BBZI01000005.1_247
181	GCA_001748085.1	BBZK01000007.1_274
182	GCA_001612685.1	BDAY01000040.1_29
185	1.91714e+06	BDJC01000041_11
186	GCA_002005565.1	BDJC01000041.1_11
194	2568526002	2568532268
196	2568526001	2568529981
213	GCA_902859585.1	CADIJM010000002.1_791
214	GCA_902859935.1	CADIKI010000016.1_126
215	GCA_902859945.1	CADIKL010000040.1_34
216	GCA_902860125.1	CADIKU010000004.1_168
217	GCA_902860025.1	CADIKX010000003.1_121
230	995020	CM003627_76
231	1.63642e+06	CM003770_1481
240	765912	CP003051_776
244	2512564078	2512828244
249	1.26245e+06	CP003987_3618
252	2521172697	2521989154
253	1.24966e+06	CP004096_300
255	1.33463e+06	CP006003_2792
257	GCA_000988565.1	CP006003.1_2792
262	GCA_000418455.1	CP006567.1_9094
268	2576861420	2578325450
269	2579778836	2581184174
276	33050.6	CP009429_2367
277	1907.4	CP009438_1440
282	1.46841e+06	CP009548_2228
290	1888.4	CP010519_4334
292	GCA_000827005.1	CP010519.1_4334
300	84531.8	CP011129_2618
303	314723	CP011144_1708
308	353.5	CP011835_1970
311	1.70404e+06	CP012479_2223
321	656366	CP013200_2959
325	33050.7	CP013344_1538
326	1.74016e+06	CP013382_849
327	1.74016e+06	CP013448_2003
335	43263.4	CP014784_2485
347	897.4	CP015381_2557
352	1.82162e+06	CP015839_3960
371	1888.11	CP016825_4332
373	GCA_001753425.1	CP016825.1_4332
378	158501	CP017076_1168
386	375.4	CP017637_3590
392	1912.5	CP018627_1117
394	GCA_002021875.1	CP018627.1_1117
404	1.35792e+06	CP019449_756
412	1.80583e+06	CP019572_495
414	1.94551e+06	CP019799_2846
415	897.5	CP019913_2558
421	1.97285e+06	CP020555_6077
423	GCA_002080455.1	CP020555.1_6077
435	1940.3	CP021744_432
437	GCA_002192455.1	CP021744.1_432
442	2.01492e+06	CP022161_283
444	GCA_002214185.1	CP022161.1_283
446	41977.4	CP022187_596
447	GCA_003111645.1	CP022187.1_596
448	41977.3	CP022188_3119
449	GCA_003111665.1	CP022188.1_3119
456	GCA_003515485.1	CP022757.1_1683
457	GCA_003515505.1	CP022761.1_1778
458	GCA_003515525.1	CP022763.1_1680
459	GCA_003515145.1	CP022770.1_1737
461	GCA_003515165.1	CP022776.1_1737
462	GCA_003515425.1	CP022796.1_1678
463	GCA_003515445.1	CP022798.1_1790
465	GCA_000220705.2	CP023202.1_2351
467	217203	CP023270_4566
468	GCA_002966795.1	CP023270.1_4566
482	2.03387e+06	CP023548_1346
500	1.07794e+06	CP025430_1678
507	1.53577e+06	CP026304_803
508	GCA_003054555.1	CP026304.1_803
526	GCA_003994375.1	CP029042.1_4796
534	GCA_003173275.1	CP029541.1_5029
536	GCA_003268655.1	CP029642.1_2981
545	GCA_003344965.1	CP031194.1_6687
557	GCA_009735645.1	CP032550.1_903
558	GCA_003626975.1	CP032616.1_5302
561	GCA_003675345.1	CP033071.1_4341
571	GCA_003963535.1	CP034539.1_1097
575	GCA_004022485.1	CP034951.1_1817
576	GCA_004114615.1	CP035300.1_1230
583	GCA_004524855.1	CP038150.1_666
585	GCA_004683965.1	CP038436.1_3133
597	GCA_007833915.1	CP041061.1_3680
631	GCA_009789655.1	CP046912.1_181
632	GCA_009832925.1	CP047140.1_6651
634	GCA_009834125.1	CP047146.1_7104
644	GCA_011046735.1	CP049258.1_4097
645	GCA_011290345.1	CP049782.1_2836
649	GCA_011820545.1	CP050504.1_443
657	GCA_013009255.1	CP053109.1_6877
658	GCA_013334205.1	CP054424.1_1553
665	GCA_013423905.1	CP058977.1_3195
710	2504136006	2504155368
714	2501004205	2501024433
716	2582581262	2585087745
718	2582581302	2585247740
728	2582581280	2585151750
731	2582581293	2585195367
734	2588253510	2588293005
739	2518645605	2519006535
756	36773.2	FCOM01000039_42
758	36773.5	FCOX01000069_26
759	1.7965e+06	FIZX01000002_724
760	646534	FIZY01000019_18
762	GCA_900105695.1	FNST01000002.1_7957
765	GCA_900111765.1	FOIB01000010.1_118
773	1.24787e+06	FWFX01000010_100
775	GCA_900176515.1	FWXV01000001.1_63
779	1.81957e+06	FXZK01000001_377
783	2521172615	2521629160
791	2524614729	2525557828
792	2524614762	2525726769
793	2523533624	2523990910
794	2524614671	2525345932
795	2510917013	2511090612
796	2636416059	2639097925
797	2599185265	2599830161
805	2619619091	2620650889
806	2619619097	2620676987
807	2600255064	2600801348
809	2639762745	2640564561
814	2597490365	2599132896
826	2599185150	2599308103
829	2617271212	2619118121
833	2599185292	2599905176
847	2663763294	2666448423
857	2606217189	2606551834
861	2619618962	2620102282
862	2617270836	2617713374
865	2615840720	2616623570
866	2622736432	2622847724
867	2622736591	2623445030
871	2615840719	2616620846
881	2623620611	2625190936
883	2622736606	2623507633
884	2623620567	2624952605
887	2623620551	2624888571
899	2619618925	2620014205
900	2619618881	2619854443
904	2634166373	2635426539
907	2634166371	2635421359
912	2636415977	2638778109
913	2634166346	2635301515
920	2648501111	2648548857
933	2645727858	2647272238
946	2651869685	2652416784
965	2643221644	2644243716
972	2643221668	2644376737
975	2643221675	2644416952
978	2643221680	2644449992
981	2643221690	2644504614
986	2643221569	2643858614
996	2643221594	2643982343
999	2643221610	2644065353
1001	2643221621	2644120873
1008	2643221726	2644686969
1015	2643221803	2645031188
1016	2643221900	2645450877
1020	2643221818	2645094610
1027	2643221847	2645219528
1035	2654587882	2656134035
1041	2681812954	2682260390
1042	2681812955	2682265529
1050	2873296955	2873302713
1057	2873402043	2873411760
1061	2873314349	2873316503
1066	2667527378	2667913221
1069	2654588046	2656753064
1073	2675903697	2678974982
1074	2681813559	2684554309
1075	2687453774	2690119243
1090	2703718760	2704308430
1092	2687453443	2688808632
1106	2698536670	2700024120
1107	2711768182	2712578711
1112	2713896871	2714669440
1114	2684623226	2687265385
1120	2713896997	2715180856
1122	2724678974	2724866103
1125	2775507091	2777150724
1129	2724679056	2725256560
1131	2675903632	2678696177
1133	2724679196	2725825341
1136	2724679233	2725953200
1145	2724679463	2726937009
1146	2724679466	2726958614
1152	2775507093	2777172339
1159	2775507130	2777488834
1160	2775507131	2777494722
1171	2731957631	2732500931
1175	2731957688	2732724712
1178	2675903240	2677200142
1179	2695420942	2698150003
1183	2700988713	2701248366
1189	2695420937	2698131702
1193	2693429886	2694995591
1197	2693429867	2694917438
1198	2687453597	2689424177
1201	2698536816	2700449032
1202	2740892215	2742518088
1204	2740892216	2742529854
1215	2744054910	2746134106
1217	2684623062	2686644013
1219	2684623061	2686640271
1224	2687453580	2689350896
1225	2687453330	2688357579
1227	2744054980	2746425385
1228	2687453805	2690269995
1232	2734482264	2735836973
1238	2721755239	2722111729
1239	2708742658	2709366735
1242	2711768230	2712711362
1254	2767802106	2768595230
1260	2772190661	2772412147
1264	2767802065	2768290146
1267	2767802063	2768273910
1271	2767802032	2768041535
1276	2767802077	2768374959
1277	2767802079	2768390725
1282	2767802023	2767968930
1292	2765235994	2766300953
1298	2772190708	2772616633
1300	2775507104	2777268203
1306	2751185827	2753488567
1309	2767802119	2768696756
1312	2772190761	2772881700
1316	2765236006	2766395459
1318	2765236005	2766387033
1324	2767802124	2768733241
1332	2773857969	2775025822
1334	2772190681	2772516618
1335	2767802113	2768652998
1338	2767802042	2768115525
1344	2765236011	2766435252
1346	2765236010	2766431797
1352	2767802116	2768675858
1371	2767802086	2768445520
1373	2765235968	2766129700
1379	2754412363	2754785341
1383	2724679686	2727775979
1400	2754412345	2754664677
1401	2765235967	2766121603
1402	2772190746	2772803826
1403	2754412378	2754879924
1406	2718218430	2721440313
1435	2757320534	2758210339
1441	2734482799	2737436529
1443	2738541276	2738713853
1444	2739367700	2739731129
1446	2738543009	2739226418
1447	2738541356	2739146933
1448	2738541264	2738667863
1450	2738543020	2739288518
1451	2738543021	2739293830
1457	2791354867	2791795871
1458	2739367861	2740014153
1460	2756170298	2756863089
1461	2740891879	2741230342
1464	2870600976	2870605093
1466	2870600976	2870609326
1481	2818991273	2819251718
1484	2818991578	2819889886
1490	2751185731	2753061033
1493	2751185902	2753797483
1494	2751185829	2753499236
1504	2754412422	2755104948
1510	2775507242	2778074597
1511	2775507244	2778084543
1512	2756170281	2756819086
1515	2756170267	2756758606
1519	2757320411	2757636269
1520	2757320525	2758155408
1521	2757320430	2757744697
1528	2767802351	2769852996
1546	2770939559	2771804633
1552	2770939572	2771855736
1556	2778260923	2778293750
1559	2788499826	2788624140
1561	2767802343	2769811230
1567	2767802757	2770866901
1573	2775506972	2776559413
1575	2775506971	2776549831
1576	2775506981	2776590400
1588	2818991478	2819784309
1598	2788499832	2788651816
1599	2784132094	2784395393
1602	2867977797	2867978142
1616	2795385476	2795813745
1620	2799112275	2799463513
1623	2802429724	2806257066
1624	2795385447	2795701326
1628	2808606373	2808903852
1629	2808606395	2809034453
1634	2808606982	2811846562
1636	2818991318	2819425539
1638	2811994879	2812360780
1642	2818991457	2819663991
1647	2830037985	2830039759
1659	2870526370	2870536103
1660	2830934857	2830938373
1668	2852684882	2852685781
1669	2873472684	2873474585
1670	2857413125	2857418472
1672	2861542065	2861550371
1673	2861534081	2861538803
1674	2857696861	2857699774
1686	2864968865	2864970296
1717	2928963466	2928967176
1722	2918321734	2918324485
1731	2913531621	2913540214
1732	2913549288	2913550598
1734	2904404936	2904407327
1735	2904410029	2904414205
1736	2904414868	2904418875
1746	2919450847	2919451443
1750	2919758181	2919761996
1751	2919774483	2919778290
1753	2919333017	2919338565
1755	2919579260	2919580631
1762	2926030764	2926036799
1763	2926711944	2926718007
1764	2926437103	2926443180
1765	2926054728	2926058899
1766	2926443539	2926447698
1767	2926743535	2926747420
1768	2926452230	2926457234
1769	2926458599	2926462140
1770	2919130084	2919131908
1778	2928247817	2928250001
1779	2928263341	2928268804
1784	2927445132	2927449354
1798	2523231013	2523269827
1805	2596583581	2596951718
1810	GCA_009909145.1	JAAAPJ010000003.1_382
1812	GCA_010667575.1	JAABNT010000008.1_134
1818	GCA_010671765.1	JAAHBW010000008.1_45
1819	GCA_010671785.1	JAAHBX010000010.1_34
1820	GCA_010671825.1	JAAHBZ010000010.1_168
1831	GCA_011516625.2	JAAOLF020000003.1_970
1834	GCA_012034245.1	JAATEO010000006.1_111
1837	GCA_012927045.1	JABBFW010000013.1_41
1838	GCA_012927085.1	JABBFX010000002.1_1080
1845	1.15806e+06	JABQ01000004_76
1857	GCA_013336725.1	JABUMR010000011.1_142
1862	GCA_013336705.1	JABUMS010000029.1_30
1863	GCA_013336715.1	JABUMT010000013.1_79
1868	GCA_013336625.1	JABUMU010000032.1_30
1934	84531.4	JMTZ01000037_7
1948	66869.3	JNXG01000005_81
1953	33876.3	JNXY01000011_111
1956	47763.4	JNZA01000041_55
1957	GCA_000717345.1	JNZA01000041.1_55
1962	1957.4	JOBC01000003_102
1964	66377.3	JOBH01000005_115
1968	1935.5	JOCE01000045_44
1969	GCA_000717845.1	JOCE01000045.1_44
1973	1.4639e+06	JOCY01000002_84
1977	1.46392e+06	JODC01000020_14
1982	67256.3	JODT01000002_16
1985	211114	JOEF01000022_23
1986	1.44005e+06	JOEI01000011_41
1988	58344.4	JOEL01000030_48
1991	58340.1	JOEW01000014_71
1992	GCA_000718155.1	JOEW01000014.1_71
2001	66874.4	JOFR01000014_54
2002	GCA_000725465.1	JOFR01000014.1_54
2006	1.46389e+06	JOGZ01000017_19
2011	GCA_000719865.1	JOID01000003.1_166
2019	1.47688e+06	JOJO01000002_524
2023	670292	JPUG01000057_20
2030	318424	JROA01000001_1269
2041	1.57932e+06	JWIE01000161_17
2054	1.42389e+06	JXYI02000030_4
2056	1.46914e+06	JYIJ01000017_1
2057	69370.6	JYJA01000036_194
2067	2545555829	2545656667
2075	2547132122	2547470277
2077	1.13444e+06	KQ234140_3020
2078	146536	KQ947989_550
2079	GCA_001513975.1	KQ947989.1_550
2080	GCA_001514065.1	KQ948425.1_242
2081	GCA_001514135.1	KQ948593.1_88
2082	GCA_001514145.1	KQ948663.1_98
2083	GCA_001514205.1	KQ948765.1_730
2084	GCA_001514205.1	KQ948767.1_359
2086	284037	KV757141_30
2092	1.77732e+06	KZ671990_103
2094	GCA_003024195.1	KZ679055.1_44
2096	GCA_003350925.1	KZ857175.1_341
2098	294.13	LACE01000004_66
2099	1.58115e+06	LASY01000016_18
2116	1.41555e+06	LGDA01000049_50
2119	1.41555e+06	LGDG01000235_23
2129	1.51949e+06	LGDW01000008_20
2135	317.243	LGSI01000049_64
2137	66423.1	LGUI01000002_679
2149	1971.3	LJSN01000003_3177
2150	294.162	LJXB01000089_46
2153	1.74518e+06	LLWQ01000008_31
2159	1.73643e+06	LMDI01000003_173
2162	1.73652e+06	LMDL01000034_332
2163	GCA_001425805.1	LMDL01000034.1_332
2167	1.73653e+06	LMEG01000008_78
2168	GCA_001426275.1	LMEG01000008.1_78
2169	1.73645e+06	LMEN01000010_78
2170	GCA_001426365.1	LMEN01000010.1_78
2173	1.73645e+06	LMES01000009_78
2174	GCA_001426465.1	LMES01000009.1_78
2176	1.73655e+06	LMFC01000002_334
2181	1.73656e+06	LMGO01000001_133
2194	1.7366e+06	LMII01000009_78
2195	GCA_001429125.1	LMII01000009.1_78
2197	1.7366e+06	LMIU01000004_34
2204	GCA_001429005.1	LMJM01000003.1_54
2207	1.73632e+06	LMNI01000011_805
2208	1.73634e+06	LMOO01000001_140
2211	1.73636e+06	LMQI01000005_704
2217	34004.9	LN832559_1933
2223	1.63643e+06	LNJT01000008_2021
2225	1.75907e+06	LNSB01000034_27
2226	294935	LNTY01000006_196
2234	101571	LOVQ01000179_22
2245	1.63642e+06	LOZR01000044_69
2315	1.39997e+06	LRBF01000279_85
2321	85698.5	LSMI01000043_127
2327	1.07999e+06	LT962942_7097
2328	1.07999e+06	LT963352_7097
2340	416169	LVJS01000045_38
2341	1.52446e+06	LVJU01000017_79
2348	912594	LWCS01000032_93
2350	GCA_001905045.1	LWLA01000046.1_209
2359	85698.5	LXPW01000021_92
2364	1.85158e+06	LYMK01000063_3
2372	1.83411e+06	LZTB01000130_31
2374	2521172577	2521521293
2387	GCA_002874375.1	MCVB01000137.1_24
2388	GCA_002873035.1	MCVQ01000058.1_55
2389	GCA_002877015.1	MCYQ01000044.1_27
2390	GCA_002876705.1	MDAG01000014.1_53
2391	GCA_002875545.1	MDAL01000037.1_34
2441	1.89762e+06	MEIY01000001_2049
2445	1.90585e+06	MKMC01000023_200
2451	GCA_009720385.1	ML769301.1_589
2460	GCA_009729415.1	MPKW01000001.1_291
2463	1.77634e+06	MQUS01000004_71
2464	GCA_001953885.1	MQUS01000004.1_71
2484	GCA_001941745.1	MSYR01000001.1_1794
2502	GCA_002001105.1	MUNP01000041.1_28
2503	GCA_002001165.1	MUNQ01000020.1_92
2505	267135	MUYG01000006_183
2506	GCA_002155425.1	MUYG01000006.1_183
2507	1.1612e+06	MUYK01000006_145
2527	1.18542e+06	MZMV01000042_15
2528	GCA_002210435.1	MZMV01000042.1_15
2529	GCA_004123905.1	MZXW01000050.1_200
2531	2517287034	2517432364
2536	375.5	NAFL01000287_49
2537	GCA_002108935.1	NAFL01000287.1_49
2539	1.90778e+06	NBCN01000003_42
2540	GCA_002099185.1	NBCN01000003.1_43
2542	1.97043e+06	NCGD01000033_19
2550	637000304	637203490
2557	637000119	637778420
2561	637000192	637969343
2564	637000005	638126501
2566	639633050	639755860
2569	640427104	640521960
2610	649633036	649928111
2612	650716008	650803553
2618	2511231094	2511630185
2620	1946.3	NDXL01000001_1463
2625	1.44979e+06	NEXT01000014_79
2660	39650.3	NHNI01000001_2173
2662	GCA_002268635.1	NHNI01000001.1_2173
2665	2.00868e+06	NIOE01000011_106
2667	GCA_002205125.1	NIOE01000011.1_106
2685	GCA_002803065.1	NNBL01000001.1_271
2686	2.01943e+06	NOIH01000007_32
2687	GCA_002245655.1	NOIH01000007.1_32
2689	GCA_008329435.1	NPKN01000008.1_123
2727	2.03947e+06	NXGV01000001_1854
2728	GCA_002407605.1	NXGV01000001.1_1854
2730	648276686	648278926
2731	638341134	638921101
2741	645951800	645977153
2742	643886068	644377952
2743	647000258	647236753
2753	2513237326	2514499133
2758	647533124	647844242
2788	GCA_003202205.1	PDOG01000002.1_79
2790	GCA_010211755.1	PDWR01000019.1_23
2800	GCA_003688995.1	PENI01000037.1_46
2803	179636	PGEJ01000019_13
2804	GCA_002894355.1	PGEJ01000019.1_13
2807	GCA_002843305.1	PGSG01000110.1_115
2810	GCA_004151105.1	PHRF01000027.1_274
2817	GCA_002929705.1	PJIN01000009.1_82
2837	GCA_002879645.1	PNRE01000105.1_24
2838	1.68479e+06	PNRG01000033_372
2839	GCA_002879635.1	PNRG01000033.1_372
2847	2.07076e+06	POSP01000003_1457
2848	GCA_002885975.1	POSP01000003.1_1457
2857	2.08075e+06	PQSQ01000026_22
2861	2.09375e+06	PTJS01000001_1719
2863	GCA_002941025.1	PTJS01000001.1_1719
2912	2.1167e+06	PXYI01000001_604
2913	GCA_003012735.1	PXYI01000001.1_604
2921	1.68479e+06	PYUD01000001_564
2922	GCA_003028575.1	PYUD01000001.1_564
2925	2556921009	2556957835
2928	1.38992e+06	QAYS01000057_38
2934	2.17265e+06	QDKQ01000077_194
2935	GCA_003116815.1	QDKQ01000077.1_194
2943	1.03893e+06	QFBD01000010_241
2963	GCA_003258405.1	QKPN01000011.1_16
2969	GCA_003268025.1	QLUW01000001.1_1534
2970	GCA_003390845.1	QMEK01000002.1_27
2974	GCA_003290025.1	QNHG01000002.1_832
2975	GCA_003709565.1	QNRC01000017.1_3
2984	GCA_009833125.1	QRCC01000012.1_48
3041	GCA_003403055.1	QURC01000004.1_1632
3042	GCA_003403055.1	QURC01000004.1_2485
3051	GCA_003600245.1	QZFV01000084.1_50
3052	2506520041	2506718740
3055	GCA_003611605.1	RAVX01000006.1_166
3056	GCA_003668875.1	RAWM01000031.1_1
3057	GCA_003668935.1	RAWP01000023.1_67
3059	GCA_003626645.1	RBAM01000001.1_120
3075	GCA_003984645.1	RWKI01000017.1_57
3076	GCA_003946885.1	RWKQ01000028.1_41
3079	GCA_004103825.1	RYFI01000005.1_89
3082	GCA_003977665.1	RYYV01000002.1_196
3085	GCA_004005495.1	RZYA01000001.1_226
3086	2585427565	2585743351
3087	2585427588	2585813287
3088	2510065087	2510415650
3089	2510065060	2510323139
3091	2602042089	2603777416
3093	SAMD00034891	SAMD00034891.contig00017_150
3103	SAMD00079833	SAMD00079833.contig00021_112
3104	SAMD00079837	SAMD00079837.contig00008_146
3105	SAMD00079839	SAMD00079839.contig00007_142
3106	SAMD00079840	SAMD00079840.contig00013_249
3107	SAMD00079841	SAMD00079841.contig00002_526
3108	SAMD00079842	SAMD00079842.contig00011_241
3109	SAMD00079848	SAMD00079848.contig00011_57
3110	SAMD00079850	SAMD00079850.contig00001_505
3111	SAMD00079853	SAMD00079853.contig00003_681
3112	SAMD00079854	SAMD00079854.contig00001_380
3114	SAMEA102067168	SAMEA102067168.contig00010_100
3117	SAMEA103971362	SAMEA103971362.contig00012_64
3118	SAMEA104102533	SAMEA104102533.contig00001_377
3149	SAMEA3642910	SAMEA3642910.contig00003_637
3151	SAMEA3642926	SAMEA3642926.contig00003_140
3153	SAMEA3642949	SAMEA3642949.contig00004_209
3158	SAMEA3642988	SAMEA3642988.contig00008_172
3163	SAMEA3643004	SAMEA3643004.contig00018_78
3166	SAMEA3643029	SAMEA3643029.contig00001_730
3168	SAMEA3643035	SAMEA3643035.contig00008_28
3178	SAMEA3643078	SAMEA3643078.contig00007_163
3180	SAMEA3643089	SAMEA3643089.contig00018_55
3183	SAMEA3643101	SAMEA3643101.contig00001_660
3186	SAMEA3643119	SAMEA3643119.contig00003_494
3193	SAMEA3643157	SAMEA3643157.contig00014_33
3195	SAMEA3643166	SAMEA3643166.contig00018_53
3201	SAMEA3731255	SAMEA3731255.contig00030_30
3203	SAMEA3731258	SAMEA3731258.contig00002_240
3204	SAMEA3731261	SAMEA3731261.contig00035_42
3206	SAMEA3731265	SAMEA3731265.contig00046_1
3230	SAMN02256430	SAMN02256430.contig00001_161
3234	SAMN02261384	SAMN02261384.contig00011_113
3255	SAMN02603567	SAMN02603567.contig00031_44
3270	SAMN03351828	SAMN03351828.contig00002_456
3271	SAMN03449207	SAMN03449207.contig00060_1
3272	SAMN03449218	SAMN03449218.contig00002_258
3273	SAMN03449261	SAMN03449261.contig00031_24
3276	SAMN03449293	SAMN03449293.contig00031_45
3279	SAMN03449327	SAMN03449327.contig00018_69
3283	SAMN03449341	SAMN03449341.contig00027_44
3319	SAMN03470199	SAMN03470199.contig00031_74
3325	SAMN03571290	SAMN03571290.contig00004_293
3335	SAMN03996327	SAMN03996327.contig00004_42
3359	SAMN05163871	SAMN05163871.contig00004_115
3360	SAMN05163874	SAMN05163874.contig00007_115
3367	SAMN05232932	SAMN05232932.contig00001_186
3407	SAMN07640763	SAMN07640763.contig00030_19
3453	SAMN08367447	SAMN08367447.contig00001_76
3463	SAMN09232753	SAMN09232753.contig00014_47
3464	SAMN09232758	SAMN09232758.contig00014_8
3488	GCA_004120195.1	SCHN01000005.1_306
3495	GCA_004137355.1	SDVB01000420.1_47
3496	GCA_009749305.1	SEJA01000010.1_4
3499	GCA_004327895.1	SJAC01000003.1_70
3504	GCA_006265115.1	SMDR01000001.1_1323
3511	GCA_004353915.1	SMRP01000045.1_15
3520	GCA_004791165.1	SRUZ01000014.1_8
3521	GCA_004804335.1	SRXY01000002.1_269
3531	GCA_005116645.1	SWCM01000006.1_142
3534	GCA_005222685.1	SWMA01000040.1_8
3535	GCA_005146365.1	SYUX01000009.1_55
3549	2506783059	2507114133
3554	GCA_900470695.1	UCCK01000023.1_21
3555	GCA_900472255.1	UCHH01000002.1_40
3556	GCA_900474105.1	UCOC01000025.1_232
3563	GCA_005780185.1	VBUI01000004.1_145
3573	GCA_007644105.1	VFAC01000001.1_288
3574	GCA_007004065.1	VFSV01000031.1_3
3576	GCA_006519675.2	VIDV02000175.1_55
3577	GCA_006704125.1	VIGH01000006.1_83
3580	GCA_007352635.1	VKLU01000003.1_380
3586	GCA_008085935.1	VSEZ01000002.1_299
3589	GCA_008123965.1	VSTH01000098.1_3
3591	GCA_008244685.1	VTFT01000002.1_359
3592	GCA_009729105.1	VTGV01000010.1_41
3593	GCA_009729275.1	VTHG01000002.1_681
3594	GCA_009729335.1	VTHH01000001.1_680
3595	GCA_009729295.1	VTHI01000002.1_479
3597	GCA_009765355.1	VTHK01000045.1_6
3598	GCA_009765355.1	VTHK01000057.1_42
3606	GCA_009193155.1	VUKD01000004.1_426
3632	GCA_008704205.1	VXLC01000022.1_28
3685	GCA_013031405.1	WPZY01000004.1_74
3699	GCA_009848685.1	WXTX01000005.1_311
3708	2513237115	2513783632
