## Supplementary Tables for "How do bacterial extracellular Contractile Injection Systems bind target cells? A remarkable diversity of receptor binding domains": Supplementary table 8 fiber gene candidates.xlsx

### Sheet: Sheet1
Supplementary Table 1. Potential eCIS fiber proteins compatible with PVC engineering after screening.
Fiber	Species	Features
fiber protein-Pb	Paenibacillus sp. URHA0014	Isolate from Homo sapiens and environment
fiber protein-Mr	Mycetohabitans rhizoxinica HKI 454	Related with human infection
fiber protein-Am	Aquimarina sp. AU119	Isolate from marine environment and lives
