## Supplementary Tables for "How do bacterial extracellular Contractile Injection Systems bind target cells? A remarkable diversity of receptor binding domains": Supplementary table 9 plasmid and strains.xlsx

### Sheet: Sheet1
Supplementary Table 2. Plasmids and antibodies used in the study.
Plasmids	Source	Usage
pCNM3	Jiang., et al., Cell, 2019.	PVC-expressing plasmid
pCNM3_fiberPb	This study	fiber-modified PVC-expressing plasmid
pCNM3_VDIT	This study	fiber-mutated PVC-expressing plasmid
pCNM3_IDF	This study	fiber-mutated PVC-expressing plasmid
pCNM3_K5	This study	fiber-mutated PVC-expressing plasmid
pCNM3_fiberMr-1	This study	fiber-modified PVC-expressing plasmid
pCNM3_fiberMr-2	This study	fiber-modified PVC-expressing plasmid
pCNM3_fiberAm	This study	fiber-modified PVC-expressing plasmid
pBR-LysR	Jiang., et al., Cell, 2019.	PVC maturation and regulation
pBBRN	Jiang., et al., Cell, 2019.	empty plasmid
pBBRN_TcsT	This study	payload plasmid expressing TcsT toxin
Antibodies	Source	Usage
Rabbit polyclonal anti-Pvc16	Jiang., et al., Cell, 2019.	PVC assmbly detection
Mouse polyclonal anti-flag	Sigma-Aldrich	payload detection
