## Supplementary Tables for "How do bacterial extracellular Contractile Injection Systems bind target cells? A remarkable diversity of receptor binding domains": Supplementary table 10 fiber wt and mutants seq.xlsx

### Sheet: Sheet1
Supplementary Table 3. Amino acid sequence of potential fiber fragments modified pCNM3.
pCNM3(NTD+shaft) - 2xGGSGG linker -fiber fragments - 2xGGSGG linker - pCNM3(CTD)
Fiber fragments	Sequence
fiberPb	MNTRYNATVQEQQTLSNPKAVGPDIDKLKDKFKEGSIPLQTDFNELIDIADIGRKACGQAPQQNGPGEGLKLADDGTLNLKIGTFSNKDFSPLILKDDVLSVDLGSGLTNETNGICVGQGDGITVNTSNVAVKQGNGISVTSSGGVAVKVSANKGLSVDSSGVAVKVNTDKGISVDGNGVAVKVNTSKGISVDNTGVAVIANASKGISVDGSGVAVIANTSKGISVDGSGVAVIANTSKGISVDNTGVAVIANASKGISVDGSGVAVIANTSKGISVDGSGVAVIANTSKGISVDSSGVAVKVKANGGIKVDANGVAIDPNNVLPKGVIVMFSGSTAPTGWALCDGNNGTPNLIDRFILGGKGTDINGVSTNTASGTKNSKLFDFSSDEATLTIDGKTL…
fiberPb-VDIT	MNTRYNATVQEQQTLSNPKAVGPDIDKLKDKFKEGSIPLQTDFNELIDIADIGRKACGQAPQQNGPGEGLKLADDGTLNLKIGTFSNKDFSPLILKDDVLSVDLGSGLTNETNGICVGQGDGITVNTSNVAVKQGNGISVTSSGGVAVKVSANKGLSVDSSGVAVKVNTDKGISVDGNGVAVKVNTSKGISVDNTGVAVIANASKGISVDGSGVAVIANTSKGISVDGSGVAVIANTSKGISVDNTGVAVIANASKGISVDGSGVAVIANTSKGISVDGSGVAVIANTSKGISVDSSGVAVKVKANGGIKVDANGVAIDPNNVLPKGVIVMFSGSTAPTGWALCDGNNGTPNLIDRFILGGKGTDINGVSTNTASGTKNSKLFDFSSDEATLTIDGKTL…
fiberPb-IDF	MNTRYNATVQEQQTLSNPKAVGPDIDKLKDKFKEGSIPLQTDFNELIDIADIGRKACGQAPQQNGPGEGLKLADDGTLNLKIGTFSNKDFSPLILKDDVLSVDLGSGLTNETNGICVGQGDGITVNTSNVAVKQGNGISVTSSGGVAVKVSANKGLSVDSSGVAVKVNTDKGISVDGNGVAVKVNTSKGISVDNTGVAVIANASKGISVDGSGVAVIANTSKGISVDGSGVAVIANTSKGISVDNTGVAVIANASKGISVDGSGVAVIANTSKGISVDGSGVAVIANTSKGISVDSSGVAVKVKANGGIKVDANGVAIDPNNVLPKGVIVMFSGSTAPTGWALCDGNNGTPNLIDRFILGGKGTDINGVSTNTASGTKNSKLFDFSSDEATLTIDGKTL…
fiberPb-K5	MNTRYNATVQEQQTLSNPKAVGPDIDKLKDKFKEGSIPLQTDFNELIDIADIGRKACGQAPQQNGPGEGLKLADDGTLNLKIGTFSNKDFSPLILKDDVLSVDLGSGLTNETNGICVGQGDGITVNTSNVAVKQGNGISVTSSGGVAVKVSANKGLSVDSSGVAVKVNTDKGISVDGNGVAVKVNTSKGISVDNTGVAVIANASKGISVDGSGVAVIANTSKGISVDGSGVAVIANTSKGISVDNTGVAVIANASKGISVDGSGVAVIANTSKGISVDGSGVAVIANTSKGISVDSSGVAVKVKANGGIKVDANGVAIDPNNVLPKGVIVMFSGSTAPTGWALCDGNNGTPNLIDRFILGGKGTDINGVSTNTASGTKNSKLFDFSSDEATLTIDGKTL…
fiberMr-1	MNTRYNATVQEQQTLSNPKAVGPDIDKLKDKFKEGSIPLQTDFNELIDIADIGRKACGQAPQQNGPGEGLKLADDGTLNLKIGTFSNKDFSPLILKDDVLSVDLGSGLTNETNGICVGQGDGITVNTSNVAVKQGNGISVTSSGGVAVKVSANKGLSVDSSGVAVKVNTDKGISVDGNGVAVKVNTSKGISVDNTGVAVIANASKGISVDGSGVAVIANTSKGISVDGSGVAVIANTSKGISVDNTGVAVIANASKGISVDGSGVAVIANTSKGISVDGSGVAVIANTSKGISVDSSGVAVKVKANGGIKVDANGVAIDPNNVLPKGVIVMFSGSTAPTGWALCDGNNGTPNLIDRFILGGKGTDINGVSTNTASGTKNSKLFDFSSDEATLTIDGKTL…
fiberMr-2	MNTRYNATVQEQQTLSNPKAVGPDIDKLKDKFKEGSIPLQTDFNELIDIADIGRKACGQAPQQNGPGEGLKLADDGTLNLKIGTFSNKDFSPLILKDDVLSVDLGSGLTNETNGICVGQGDGITVNTSNVAVKQGNGISVTSSGGVAVKVSANKGLSVDSSGVAVKVNTDKGISVDGNGVAVKVNTSKGISVDNTGVAVIANASKGISVDGSGVAVIANTSKGISVDGSGVAVIANTSKGISVDNTGVAVIANASKGISVDGSGVAVIANTSKGISVDGSGVAVIANTSKGISVDSSGVAVKVKANGGIKVDANGVAIDPNNVLPKGVIVMFSGSTAPTGWALCDGNNGTPNLIDRFILGGKGTDINGVSTNTASGTKNSKLFDFSSDEATLTIDGKTL…
fiberAm	MNTRYNATVQEQQTLSNPKAVGPDIDKLKDKFKEGSIPLQTDFNELIDIADIGRKACGQAPQQNGPGEGLKLADDGTLNLKIGTFSNKDFSPLILKDDVLSVDLGSGLTNETNGICVGQGDGITVNTSNVAVKQGNGISVTSSGGVAVKVSANKGLSVDSSGVAVKVNTDKGISVDGNGVAVKVNTSKGISVDNTGVAVIANASKGISVDGSGVAVIANTSKGISVDGSGVAVIANTSKGISVDNTGVAVIANASKGISVDGSGVAVIANTSKGISVDGSGVAVIANTSKGISVDSSGVAVKVKANGGIKVDANGVAIDPNNVLPKGVIVMFSGSTAPTGWALCDGNNGTPNLIDRFILGGKGTDINGVSTNTASGTKNSKLFDFSSDEATLTIDGKTL…
